# Shared molecular consequences of epigenetic machinery disruption in murine neuronal progenitors

**DOI:** 10.1101/2025.09.12.675897

**Authors:** Juan Ouyang, Kaan Okay, Katrín Möller, Katrín Wang, Adam Davidovich, Stefán Pétursson, Tessa Pierce, Arsalan Amirfallah, Kimberley J. Anderson, Kasper D. Hansen, Hans Tomas Bjornsson

## Abstract

The Mendelian disorders of the epigenetic machinery (MDEMs) are an emerging cause of intellectual disability and growth abnormalities, which commonly disrupt hippocampal function. To investigate consequences of epigenetic machinery (EM) disruption during neurodevelopment, we systematically knocked out (KO) EM factors in neuronal progenitors isolated from the murine hippocampus and established a neurodifferentiation model to interrogate their functions. We then profiled gene expression and DNA methylation (DNAm) in the EM-KOs using RNA sequencing and Nanopore long-read DNA sequencing. While *Dnmt1-*KO induced extensive DNAm alterations, *Kmt2a*-KO had little effect on methylation. Nevertheless, the disruption of *Kmt2a* and *Dnmt1* produced strikingly convergent transcriptional changes. Loss of either EM factor led to premature neuronal differentiation, partially explaining this convergence, and MYC appeared as a shared regulatory node linked to downregulation of cell-cycle programs in these cells. Extending our methylation analysis to 46 EM genes, we found that loss of DNA methyltransferases induced the strongest DNAm changes, whereas other EM-KOs had subtle or negligible effects. However, clustering of EM-KOs based on promoter DNAm levels revealed three distinct EM subgroups, of which two were enriched for interactions with the DNAm machinery. Allele-specific analysis of DNAm further identified a single differentially methylated region shared across the 46 EM-KOs, localized to the FVB allele over the *Zic4* 3’UTR. Furthermore, *Zic4* overexpression appears to maintain the neuronal progenitor state, suggesting functional relevance of this locus. Taken together, our results reveal both gene-specific and convergent effects across diverse EM-KOs and provide new insight into the molecular etiology of the MDEMs.
