## Supplemental Tables for "Shared molecular consequences of epigenetic machinery disruption in murine neuronal progenitors": Supplementary Table 1. Guide RNA and scrambled guide RNA pairs sequences for each of the genes.xlsx

### Sheet: Table1
NO	Genes	gRNA1	gRNA2	fullsequence	fullsequence.with.adapters
1	Chd4	GTTGCGGATCGGCACCTCCAC	GTCGGACCCTCACCAACTACA	CCACCTTGTTGGTTGCGGATCGGCACCTCCACGTTTCAGAGCGAGACGTGTTTGATCTCGGGCCGTCTCAGAAACATGGTCGGACCCTCACCAACTACAGTTTAAGAGCTAAGCTG	ATTTTGCCCCTGGTTCTTCCACCTTGTTGGTTGCGGATCGGCACCTCCACGTTTCAGAGCGAGACGTGTTTGATCTCGGGCCGTCTCAGAAACATGGTCGGACCCTCACCAACTACAGTTTAAGAGCTAAGCTGCCAGTTCATTTCTTAGGG
2	Tcf20	GTGAAGCGCCACACTTATAGG	GCATGATACGTACCTACTGGT	CCACCTTGTTGGTGAAGCGCCACACTTATAGGGTTTCAGAGCGAGACGTGTTTGATCTCGGGCCGTCTCAGAAACATGGCATGATACGTACCTACTGGTGTTTAAGAGCTAAGCTG	ATTTTGCCCCTGGTTCTTCCACCTTGTTGGTGAAGCGCCACACTTATAGGGTTTCAGAGCGAGACGTGTTTGATCTCGGGCCGTCTCAGAAACATGGCATGATACGTACCTACTGGTGTTTAAGAGCTAAGCTGCCAGTTCATTTCTTAGGG
3	Kmt2e	GATCCGTAGAAGCTAGCCCTG	GCTGTTGTATCAACCCCCAAT	CCACCTTGTTGGATCCGTAGAAGCTAGCCCTGGTTTCAGAGCGAGACGTGTTTGATCTCGGGCCGTCTCAGAAACATGGCTGTTGTATCAACCCCCAATGTTTAAGAGCTAAGCTG	ATTTTGCCCCTGGTTCTTCCACCTTGTTGGATCCGTAGAAGCTAGCCCTGGTTTCAGAGCGAGACGTGTTTGATCTCGGGCCGTCTCAGAAACATGGCTGTTGTATCAACCCCCAATGTTTAAGAGCTAAGCTGCCAGTTCATTTCTTAGGG
4	Rere	GACGACGTTGTCTACAGACC	GACTGTGTGTATATCGAGAGT	CCACCTTGTTGGACGACGTTGTCTACAGACCGTTTCAGAGCGAGACGTGTTTGATCTCGGGCCGTCTCAGAAACATGGACTGTGTGTATATCGAGAGTGTTTAAGAGCTAAGCTG	ATTTTGCCCCTGGTTCTTCCACCTTGTTGGACGACGTTGTCTACAGACCGTTTCAGAGCGAGACGTGTTTGATCTCGGGCCGTCTCAGAAACATGGACTGTGTGTATATCGAGAGTGTTTAAGAGCTAAGCTGCCAGTTCATTTCTTAGGG
5	Kat6b	GTTGCGTAGATCATTACACGG	GACGGAAAAGCACTGGGGTAC	CCACCTTGTTGGTTGCGTAGATCATTACACGGGTTTCAGAGCGAGACGTGTTTGATCTCGGGCCGTCTCAGAAACATGGACGGAAAAGCACTGGGGTACGTTTAAGAGCTAAGCTG	ATTTTGCCCCTGGTTCTTCCACCTTGTTGGTTGCGTAGATCATTACACGGGTTTCAGAGCGAGACGTGTTTGATCTCGGGCCGTCTCAGAAACATGGACGGAAAAGCACTGGGGTACGTTTAAGAGCTAAGCTGCCAGTTCATTTCTTAGGG
6	Rai1	GTGGTACACCTTCTGGCACGG	GCTCGCCAAGTACCAACACTA	CCACCTTGTTGGTGGTACACCTTCTGGCACGGGTTTCAGAGCGAGACGTGTTTGATCTCGGGCCGTCTCAGAAACATGGCTCGCCAAGTACCAACACTAGTTTAAGAGCTAAGCTG	ATTTTGCCCCTGGTTCTTCCACCTTGTTGGTGGTACACCTTCTGGCACGGGTTTCAGAGCGAGACGTGTTTGATCTCGGGCCGTCTCAGAAACATGGCTCGCCAAGTACCAACACTAGTTTAAGAGCTAAGCTGCCAGTTCATTTCTTAGGG
7	Bptf	GCGATGACTCCGATTATCCGG	GATTTCATCGACGGGATGACG	CCACCTTGTTGGCGATGACTCCGATTATCCGGGTTTCAGAGCGAGACGTGTTTGATCTCGGGCCGTCTCAGAAACATGGATTTCATCGACGGGATGACGGTTTAAGAGCTAAGCTG	ATTTTGCCCCTGGTTCTTCCACCTTGTTGGCGATGACTCCGATTATCCGGGTTTCAGAGCGAGACGTGTTTGATCTCGGGCCGTCTCAGAAACATGGATTTCATCGACGGGATGACGGTTTAAGAGCTAAGCTGCCAGTTCATTTCTTAGGG
8	Setd5	GACGCTCTTCTCATTAACTGC	GGTGCTGCACGACCCTTTTC	CCACCTTGTTGGACGCTCTTCTCATTAACTGCGTTTCAGAGCGAGACGTGTTTGATCTCGGGCCGTCTCAGAAACATGGGTGCTGCACGACCCTTTTCGTTTAAGAGCTAAGCTG	ATTTTGCCCCTGGTTCTTCCACCTTGTTGGACGCTCTTCTCATTAACTGCGTTTCAGAGCGAGACGTGTTTGATCTCGGGCCGTCTCAGAAACATGGGTGCTGCACGACCCTTTTCGTTTAAGAGCTAAGCTGCCAGTTCATTTCTTAGGG
9	TAF1	GTTTTACGGCTTTTTGGACCG	GTCTGTGTCGGACATGACGA	CCACCTTGTTGGTTTTACGGCTTTTTGGACCGGTTTCAGAGCGAGACGTGTTTGATCTCGGGCCGTCTCAGAAACATGGTCTGTGTCGGACATGACGAGTTTAAGAGCTAAGCTG	ATTTTGCCCCTGGTTCTTCCACCTTGTTGGTTTTACGGCTTTTTGGACCGGTTTCAGAGCGAGACGTGTTTGATCTCGGGCCGTCTCAGAAACATGGTCTGTGTCGGACATGACGAGTTTAAGAGCTAAGCTGCCAGTTCATTTCTTAGGG
10	Phf8	GAAACGTCGTGGATCTTCCAA	GAGTCGACAGAGGCAATACAC	CCACCTTGTTGGAAACGTCGTGGATCTTCCAAGTTTCAGAGCGAGACGTGTTTGATCTCGGGCCGTCTCAGAAACATGGAGTCGACAGAGGCAATACACGTTTAAGAGCTAAGCTG	ATTTTGCCCCTGGTTCTTCCACCTTGTTGGAAACGTCGTGGATCTTCCAAGTTTCAGAGCGAGACGTGTTTGATCTCGGGCCGTCTCAGAAACATGGAGTCGACAGAGGCAATACACGTTTAAGAGCTAAGCTGCCAGTTCATTTCTTAGGG
11	Ehmt1	GCACCAACAGAGTGTCTCGGG	GAGAGTTTTTGCAGCATGACC	CCACCTTGTTGGCACCAACAGAGTGTCTCGGGGTTTCAGAGCGAGACGTGTTTGATCTCGGGCCGTCTCAGAAACATGGAGAGTTTTTGCAGCATGACCGTTTAAGAGCTAAGCTG	ATTTTGCCCCTGGTTCTTCCACCTTGTTGGCACCAACAGAGTGTCTCGGGGTTTCAGAGCGAGACGTGTTTGATCTCGGGCCGTCTCAGAAACATGGAGAGTTTTTGCAGCATGACCGTTTAAGAGCTAAGCTGCCAGTTCATTTCTTAGGG
12	Kdm5b	GTACTCTGAAGATTCCCCACG	GCTGTGGGCTCACATATCAG	CCACCTTGTTGGTACTCTGAAGATTCCCCACGGTTTCAGAGCGAGACGTGTTTGATCTCGGGCCGTCTCAGAAACATGGCTGTGGGCTCACATATCAGGTTTAAGAGCTAAGCTG	ATTTTGCCCCTGGTTCTTCCACCTTGTTGGTACTCTGAAGATTCCCCACGGTTTCAGAGCGAGACGTGTTTGATCTCGGGCCGTCTCAGAAACATGGCTGTGGGCTCACATATCAGGTTTAAGAGCTAAGCTGCCAGTTCATTTCTTAGGG
13	Kmt2c	GTTACTCCACTAAAGCGTGC	GCACACGATCTAGTACTCAG	CCACCTTGTTGGTTACTCCACTAAAGCGTGCGTTTCAGAGCGAGACGTGTTTGATCTCGGGCCGTCTCAGAAACATGGCACACGATCTAGTACTCAGGTTTAAGAGCTAAGCTG	ATTTTGCCCCTGGTTCTTCCACCTTGTTGGTTACTCCACTAAAGCGTGCGTTTCAGAGCGAGACGTGTTTGATCTCGGGCCGTCTCAGAAACATGGCACACGATCTAGTACTCAGGTTTAAGAGCTAAGCTGCCAGTTCATTTCTTAGGG
14	Kdm5c	GGCTCGAACACCGGACACTC	GTTATCCACTTCCACGGCAA	CCACCTTGTTGGGCTCGAACACCGGACACTCGTTTCAGAGCGAGACGTGTTTGATCTCGGGCCGTCTCAGAAACATGGTTATCCACTTCCACGGCAAGTTTAAGAGCTAAGCTG	ATTTTGCCCCTGGTTCTTCCACCTTGTTGGGCTCGAACACCGGACACTCGTTTCAGAGCGAGACGTGTTTGATCTCGGGCCGTCTCAGAAACATGGTTATCCACTTCCACGGCAAGTTTAAGAGCTAAGCTGCCAGTTCATTTCTTAGGG
15	Mecp2	GCGCTCCATTATCCGTGACCG	GCCGTGAAGGAGTCTTCCATA	CCACCTTGTTGGCGCTCCATTATCCGTGACCGGTTTCAGAGCGAGACGTGTTTGATCTCGGGCCGTCTCAGAAACATGGCCGTGAAGGAGTCTTCCATAGTTTAAGAGCTAAGCTG	ATTTTGCCCCTGGTTCTTCCACCTTGTTGGCGCTCCATTATCCGTGACCGGTTTCAGAGCGAGACGTGTTTGATCTCGGGCCGTCTCAGAAACATGGCCGTGAAGGAGTCTTCCATAGTTTAAGAGCTAAGCTGCCAGTTCATTTCTTAGGG
16	Kmt2a	GAACGGATAAAGACCCCTTC	GCCCGACCCGGGACCACCGG	CCACCTTGTTGGAACGGATAAAGACCCCTTCGTTTCAGAGCGAGACGTGTTTGATCTCGGGCCGTCTCAGAAACATGGCCCGACCCGGGACCACCGGGTTTAAGAGCTAAGCTG	ATTTTGCCCCTGGTTCTTCCACCTTGTTGGAACGGATAAAGACCCCTTCGTTTCAGAGCGAGACGTGTTTGATCTCGGGCCGTCTCAGAAACATGGCCCGACCCGGGACCACCGGGTTTAAGAGCTAAGCTGCCAGTTCATTTCTTAGGG
17	Kdm2b	GAACGAAGACTTGTCGGACG	GTGTTGTCCACCCAGTCGACC	CCACCTTGTTGGAACGAAGACTTGTCGGACGGTTTCAGAGCGAGACGTGTTTGATCTCGGGCCGTCTCAGAAACATGGTGTTGTCCACCCAGTCGACCGTTTAAGAGCTAAGCTG	ATTTTGCCCCTGGTTCTTCCACCTTGTTGGAACGAAGACTTGTCGGACGGTTTCAGAGCGAGACGTGTTTGATCTCGGGCCGTCTCAGAAACATGGTGTTGTCCACCCAGTCGACCGTTTAAGAGCTAAGCTGCCAGTTCATTTCTTAGGG
18	Kmt2d	GAGTGGCACCTGGCTTCTCGG	GCAGAGAGCACAACGCCGTGC	CCACCTTGTTGGAGTGGCACCTGGCTTCTCGGGTTTCAGAGCGAGACGTGTTTGATCTCGGGCCGTCTCAGAAACATGGCAGAGAGCACAACGCCGTGCGTTTAAGAGCTAAGCTG	ATTTTGCCCCTGGTTCTTCCACCTTGTTGGAGTGGCACCTGGCTTCTCGGGTTTCAGAGCGAGACGTGTTTGATCTCGGGCCGTCTCAGAAACATGGCAGAGAGCACAACGCCGTGCGTTTAAGAGCTAAGCTGCCAGTTCATTTCTTAGGG
19	Hdac6	GAGTAGAAGAATCTTGGCCGG	GACCTAGTTGTGGGGCTTCAA	CCACCTTGTTGGAGTAGAAGAATCTTGGCCGGGTTTCAGAGCGAGACGTGTTTGATCTCGGGCCGTCTCAGAAACATGGACCTAGTTGTGGGGCTTCAAGTTTAAGAGCTAAGCTG	ATTTTGCCCCTGGTTCTTCCACCTTGTTGGAGTAGAAGAATCTTGGCCGGGTTTCAGAGCGAGACGTGTTTGATCTCGGGCCGTCTCAGAAACATGGACCTAGTTGTGGGGCTTCAAGTTTAAGAGCTAAGCTGCCAGTTCATTTCTTAGGG
20	Atrx	GCTTTGGTTCATGACAAGTCG	GACAATCTCAAAAAACGCGG	CCACCTTGTTGGCTTTGGTTCATGACAAGTCGGTTTCAGAGCGAGACGTGTTTGATCTCGGGCCGTCTCAGAAACATGGACAATCTCAAAAAACGCGGGTTTAAGAGCTAAGCTG	ATTTTGCCCCTGGTTCTTCCACCTTGTTGGCTTTGGTTCATGACAAGTCGGTTTCAGAGCGAGACGTGTTTGATCTCGGGCCGTCTCAGAAACATGGACAATCTCAAAAAACGCGGGTTTAAGAGCTAAGCTGCCAGTTCATTTCTTAGGG
21	Chd8	GACTGGTACACCCCTTCGACC	GAGTCCAGGCCAAATAAGTT	CCACCTTGTTGGACTGGTACACCCCTTCGACCGTTTCAGAGCGAGACGTGTTTGATCTCGGGCCGTCTCAGAAACATGGAGTCCAGGCCAAATAAGTTGTTTAAGAGCTAAGCTG	ATTTTGCCCCTGGTTCTTCCACCTTGTTGGACTGGTACACCCCTTCGACCGTTTCAGAGCGAGACGTGTTTGATCTCGGGCCGTCTCAGAAACATGGAGTCCAGGCCAAATAAGTTGTTTAAGAGCTAAGCTGCCAGTTCATTTCTTAGGG
22	Crebbp	GTAATGAATCAGGCTCAACAA	GCCTGATGAGCTGATCCCCAA	CCACCTTGTTGGTAATGAATCAGGCTCAACAAGTTTCAGAGCGAGACGTGTTTGATCTCGGGCCGTCTCAGAAACATGGCCTGATGAGCTGATCCCCAAGTTTAAGAGCTAAGCTG	ATTTTGCCCCTGGTTCTTCCACCTTGTTGGTAATGAATCAGGCTCAACAAGTTTCAGAGCGAGACGTGTTTGATCTCGGGCCGTCTCAGAAACATGGCCTGATGAGCTGATCCCCAAGTTTAAGAGCTAAGCTGCCAGTTCATTTCTTAGGG
23	Ash1l	GCCACCACTTTAGTCCACCG	GAGCCTGCGTCACTACTAACA	CCACCTTGTTGGCCACCACTTTAGTCCACCGGTTTCAGAGCGAGACGTGTTTGATCTCGGGCCGTCTCAGAAACATGGAGCCTGCGTCACTACTAACAGTTTAAGAGCTAAGCTG	ATTTTGCCCCTGGTTCTTCCACCTTGTTGGCCACCACTTTAGTCCACCGGTTTCAGAGCGAGACGTGTTTGATCTCGGGCCGTCTCAGAAACATGGAGCCTGCGTCACTACTAACAGTTTAAGAGCTAAGCTGCCAGTTCATTTCTTAGGG
24	Kmt2b	GTGAACCCTCTACTCCCCGA	GCCGGGGTGTCTTGATAACAC	CCACCTTGTTGGTGAACCCTCTACTCCCCGAGTTTCAGAGCGAGACGTGTTTGATCTCGGGCCGTCTCAGAAACATGGCCGGGGTGTCTTGATAACACGTTTAAGAGCTAAGCTG	ATTTTGCCCCTGGTTCTTCCACCTTGTTGGTGAACCCTCTACTCCCCGAGTTTCAGAGCGAGACGTGTTTGATCTCGGGCCGTCTCAGAAACATGGCCGGGGTGTCTTGATAACACGTTTAAGAGCTAAGCTGCCAGTTCATTTCTTAGGG
25	Kdm3b	GTCAAGGTCTACCAACCCGA	GCGATCCACAAGGTATTCAAC	CCACCTTGTTGGTCAAGGTCTACCAACCCGAGTTTCAGAGCGAGACGTGTTTGATCTCGGGCCGTCTCAGAAACATGGCGATCCACAAGGTATTCAACGTTTAAGAGCTAAGCTG	ATTTTGCCCCTGGTTCTTCCACCTTGTTGGTCAAGGTCTACCAACCCGAGTTTCAGAGCGAGACGTGTTTGATCTCGGGCCGTCTCAGAAACATGGCGATCCACAAGGTATTCAACGTTTAAGAGCTAAGCTGCCAGTTCATTTCTTAGGG
26	Dnmt1	GAGATCCAGGCCCAAGCCTCG	GCATCACGGCTCACTTCACGA	CCACCTTGTTGGAGATCCAGGCCCAAGCCTCGGTTTCAGAGCGAGACGTGTTTGATCTCGGGCCGTCTCAGAAACATGGCATCACGGCTCACTTCACGAGTTTAAGAGCTAAGCTG	ATTTTGCCCCTGGTTCTTCCACCTTGTTGGAGATCCAGGCCCAAGCCTCGGTTTCAGAGCGAGACGTGTTTGATCTCGGGCCGTCTCAGAAACATGGCATCACGGCTCACTTCACGAGTTTAAGAGCTAAGCTGCCAGTTCATTTCTTAGGG
27	Kat6a	GCGGGTTAGCGAGTTTTACCA	GCATGGCCGACTCCTCAAAGA	CCACCTTGTTGGCGGGTTAGCGAGTTTTACCAGTTTCAGAGCGAGACGTGTTTGATCTCGGGCCGTCTCAGAAACATGGCATGGCCGACTCCTCAAAGAGTTTAAGAGCTAAGCTG	ATTTTGCCCCTGGTTCTTCCACCTTGTTGGCGGGTTAGCGAGTTTTACCAGTTTCAGAGCGAGACGTGTTTGATCTCGGGCCGTCTCAGAAACATGGCATGGCCGACTCCTCAAAGAGTTTAAGAGCTAAGCTGCCAGTTCATTTCTTAGGG
28	Srcap	GACTTCTGACCCCTGTTGACC	GTCGGATTGCTGAACTTCGGA	CCACCTTGTTGGACTTCTGACCCCTGTTGACCGTTTCAGAGCGAGACGTGTTTGATCTCGGGCCGTCTCAGAAACATGGTCGGATTGCTGAACTTCGGAGTTTAAGAGCTAAGCTG	ATTTTGCCCCTGGTTCTTCCACCTTGTTGGACTTCTGACCCCTGTTGACCGTTTCAGAGCGAGACGTGTTTGATCTCGGGCCGTCTCAGAAACATGGTCGGATTGCTGAACTTCGGAGTTTAAGAGCTAAGCTGCCAGTTCATTTCTTAGGG
29	Setd1a	GAATGATGTTGCCCATGACAG	GCCCCGCACTCGAAAGCACCT	CCACCTTGTTGGAATGATGTTGCCCATGACAGGTTTCAGAGCGAGACGTGTTTGATCTCGGGCCGTCTCAGAAACATGGCCCCGCACTCGAAAGCACCTGTTTAAGAGCTAAGCTG	ATTTTGCCCCTGGTTCTTCCACCTTGTTGGAATGATGTTGCCCATGACAGGTTTCAGAGCGAGACGTGTTTGATCTCGGGCCGTCTCAGAAACATGGCCCCGCACTCGAAAGCACCTGTTTAAGAGCTAAGCTGCCAGTTCATTTCTTAGGG
30	Setd1b	GTTACAAGTTGATGATTGACC	GTGGTCCAGATTCCGACCACC	CCACCTTGTTGGTTACAAGTTGATGATTGACCGTTTCAGAGCGAGACGTGTTTGATCTCGGGCCGTCTCAGAAACATGGTGGTCCAGATTCCGACCACCGTTTAAGAGCTAAGCTG	ATTTTGCCCCTGGTTCTTCCACCTTGTTGGTTACAAGTTGATGATTGACCGTTTCAGAGCGAGACGTGTTTGATCTCGGGCCGTCTCAGAAACATGGTGGTCCAGATTCCGACCACCGTTTAAGAGCTAAGCTGCCAGTTCATTTCTTAGGG
31	Setd4	GCGCACACGTGTCCGGCTCTG	GACGGCCCCCATGATAACCAG	CCACCTTGTTGGCGCACACGTGTCCGGCTCTGGTTTCAGAGCGAGACGTGTTTGATCTCGGGCCGTCTCAGAAACATGGACGGCCCCCATGATAACCAGGTTTAAGAGCTAAGCTG	ATTTTGCCCCTGGTTCTTCCACCTTGTTGGCGCACACGTGTCCGGCTCTGGTTTCAGAGCGAGACGTGTTTGATCTCGGGCCGTCTCAGAAACATGGACGGCCCCCATGATAACCAGGTTTAAGAGCTAAGCTGCCAGTTCATTTCTTAGGG
32	Tdrd3	GCCTTTGGCGCAGCAACATTG	GTGTGCATCTAACGTCCAAG	CCACCTTGTTGGCCTTTGGCGCAGCAACATTGGTTTCAGAGCGAGACGTGTTTGATCTCGGGCCGTCTCAGAAACATGGTGTGCATCTAACGTCCAAGGTTTAAGAGCTAAGCTG	ATTTTGCCCCTGGTTCTTCCACCTTGTTGGCCTTTGGCGCAGCAACATTGGTTTCAGAGCGAGACGTGTTTGATCTCGGGCCGTCTCAGAAACATGGTGTGCATCTAACGTCCAAGGTTTAAGAGCTAAGCTGCCAGTTCATTTCTTAGGG
33	Lbr	GATCGGGAACGTGATCTTGAG	GCAACGGGGAGCCCGAACACA	CCACCTTGTTGGATCGGGAACGTGATCTTGAGGTTTCAGAGCGAGACGTGTTTGATCTCGGGCCGTCTCAGAAACATGGCAACGGGGAGCCCGAACACAGTTTAAGAGCTAAGCTG	ATTTTGCCCCTGGTTCTTCCACCTTGTTGGATCGGGAACGTGATCTTGAGGTTTCAGAGCGAGACGTGTTTGATCTCGGGCCGTCTCAGAAACATGGCAACGGGGAGCCCGAACACAGTTTAAGAGCTAAGCTGCCAGTTCATTTCTTAGGG
34	Dnmt3b	GCAGCCTTCTGAATTACACGC	GTGGTAGCCGGAAACTCCACA	CCACCTTGTTGGCAGCCTTCTGAATTACACGCGTTTCAGAGCGAGACGTGTTTGATCTCGGGCCGTCTCAGAAACATGGTGGTAGCCGGAAACTCCACAGTTTAAGAGCTAAGCTG	ATTTTGCCCCTGGTTCTTCCACCTTGTTGGCAGCCTTCTGAATTACACGCGTTTCAGAGCGAGACGTGTTTGATCTCGGGCCGTCTCAGAAACATGGTGGTAGCCGGAAACTCCACAGTTTAAGAGCTAAGCTGCCAGTTCATTTCTTAGGG
35	Prdm8	GTCGCCTCCGGGGATGACGCG	GCGGAGCCAGCAACTTCTCGG	CCACCTTGTTGGTCGCCTCCGGGGATGACGCGGTTTCAGAGCGAGACGTGTTTGATCTCGGGCCGTCTCAGAAACATGGCGGAGCCAGCAACTTCTCGGGTTTAAGAGCTAAGCTG	ATTTTGCCCCTGGTTCTTCCACCTTGTTGGTCGCCTCCGGGGATGACGCGGTTTCAGAGCGAGACGTGTTTGATCTCGGGCCGTCTCAGAAACATGGCGGAGCCAGCAACTTCTCGGGTTTAAGAGCTAAGCTGCCAGTTCATTTCTTAGGG
36	Ezh2	GGCGACCAAGAGTACATTAT	GTTCCAAAATTTTCTGACGAT	CCACCTTGTTGGGCGACCAAGAGTACATTATGTTTCAGAGCGAGACGTGTTTGATCTCGGGCCGTCTCAGAAACATGGTTCCAAAATTTTCTGACGATGTTTAAGAGCTAAGCTG	ATTTTGCCCCTGGTTCTTCCACCTTGTTGGGCGACCAAGAGTACATTATGTTTCAGAGCGAGACGTGTTTGATCTCGGGCCGTCTCAGAAACATGGTTCCAAAATTTTCTGACGATGTTTAAGAGCTAAGCTGCCAGTTCATTTCTTAGGG
37	Asxl3	GACTAACACTCGAGTCGGGGA	GCGTAAGGCTGCAATCTCGAG	CCACCTTGTTGGACTAACACTCGAGTCGGGGAGTTTCAGAGCGAGACGTGTTTGATCTCGGGCCGTCTCAGAAACATGGCGTAAGGCTGCAATCTCGAGGTTTAAGAGCTAAGCTG	ATTTTGCCCCTGGTTCTTCCACCTTGTTGGACTAACACTCGAGTCGGGGAGTTTCAGAGCGAGACGTGTTTGATCTCGGGCCGTCTCAGAAACATGGCGTAAGGCTGCAATCTCGAGGTTTAAGAGCTAAGCTGCCAGTTCATTTCTTAGGG
38	Tet1	GCCGTTGCAAGTTAAGGAGTC	GTAATATCCAGGACGAGCCGG	CCACCTTGTTGGCCGTTGCAAGTTAAGGAGTCGTTTCAGAGCGAGACGTGTTTGATCTCGGGCCGTCTCAGAAACATGGTAATATCCAGGACGAGCCGGGTTTAAGAGCTAAGCTG	ATTTTGCCCCTGGTTCTTCCACCTTGTTGGCCGTTGCAAGTTAAGGAGTCGTTTCAGAGCGAGACGTGTTTGATCTCGGGCCGTCTCAGAAACATGGTAATATCCAGGACGAGCCGGGTTTAAGAGCTAAGCTGCCAGTTCATTTCTTAGGG
39	Smarca1	GCGGGCCGTCCACCTTTAAAG	GCGAGCCAGTTTCATGTTGAG	CCACCTTGTTGGCGGGCCGTCCACCTTTAAAGGTTTCAGAGCGAGACGTGTTTGATCTCGGGCCGTCTCAGAAACATGGCGAGCCAGTTTCATGTTGAGGTTTAAGAGCTAAGCTG	ATTTTGCCCCTGGTTCTTCCACCTTGTTGGCGGGCCGTCCACCTTTAAAGGTTTCAGAGCGAGACGTGTTTGATCTCGGGCCGTCTCAGAAACATGGCGAGCCAGTTTCATGTTGAGGTTTAAGAGCTAAGCTGCCAGTTCATTTCTTAGGG
40	Chd3	GTGTGGAACACGTGTTCTCCG	GATGGACGCAAGAAGCTTCGA	CCACCTTGTTGGTGTGGAACACGTGTTCTCCGGTTTCAGAGCGAGACGTGTTTGATCTCGGGCCGTCTCAGAAACATGGATGGACGCAAGAAGCTTCGAGTTTAAGAGCTAAGCTG	ATTTTGCCCCTGGTTCTTCCACCTTGTTGGTGTGGAACACGTGTTCTCCGGTTTCAGAGCGAGACGTGTTTGATCTCGGGCCGTCTCAGAAACATGGATGGACGCAAGAAGCTTCGAGTTTAAGAGCTAAGCTGCCAGTTCATTTCTTAGGG
41	Chd1	GACTCGTCCAGCGGTGCCAAG	GACGGAAGCAGCAGCCAATC	CCACCTTGTTGGACTCGTCCAGCGGTGCCAAGGTTTCAGAGCGAGACGTGTTTGATCTCGGGCCGTCTCAGAAACATGGACGGAAGCAGCAGCCAATCGTTTAAGAGCTAAGCTG	ATTTTGCCCCTGGTTCTTCCACCTTGTTGGACTCGTCCAGCGGTGCCAAGGTTTCAGAGCGAGACGTGTTTGATCTCGGGCCGTCTCAGAAACATGGACGGAAGCAGCAGCCAATCGTTTAAGAGCTAAGCTGCCAGTTCATTTCTTAGGG
42	Chd5	GCAAGTCCTCGGGACAACTCA	GGAAGACTCACGGGCTCTGC	CCACCTTGTTGGCAAGTCCTCGGGACAACTCAGTTTCAGAGCGAGACGTGTTTGATCTCGGGCCGTCTCAGAAACATGGGAAGACTCACGGGCTCTGCGTTTAAGAGCTAAGCTG	ATTTTGCCCCTGGTTCTTCCACCTTGTTGGCAAGTCCTCGGGACAACTCAGTTTCAGAGCGAGACGTGTTTGATCTCGGGCCGTCTCAGAAACATGGGAAGACTCACGGGCTCTGCGTTTAAGAGCTAAGCTGCCAGTTCATTTCTTAGGG
43	Kdm1a	GTCAACTTCGGCATCTACAAG	GCTGGTCCGTCGGCCCTCCG	CCACCTTGTTGGTCAACTTCGGCATCTACAAGGTTTCAGAGCGAGACGTGTTTGATCTCGGGCCGTCTCAGAAACATGGCTGGTCCGTCGGCCCTCCGGTTTAAGAGCTAAGCTG	ATTTTGCCCCTGGTTCTTCCACCTTGTTGGTCAACTTCGGCATCTACAAGGTTTCAGAGCGAGACGTGTTTGATCTCGGGCCGTCTCAGAAACATGGCTGGTCCGTCGGCCCTCCGGTTTAAGAGCTAAGCTGCCAGTTCATTTCTTAGGG
44	MSL3	GTTACTTTAATACGACGCTGA	GTCGTGGTACTTTCCTTAAT	CCACCTTGTTGGTTACTTTAATACGACGCTGAGTTTCAGAGCGAGACGTGTTTGATCTCGGGCCGTCTCAGAAACATGGTCGTGGTACTTTCCTTAATGTTTAAGAGCTAAGCTG	ATTTTGCCCCTGGTTCTTCCACCTTGTTGGTTACTTTAATACGACGCTGAGTTTCAGAGCGAGACGTGTTTGATCTCGGGCCGTCTCAGAAACATGGTCGTGGTACTTTCCTTAATGTTTAAGAGCTAAGCTGCCAGTTCATTTCTTAGGG
45	Hdac8	GCCGTTTGGGGACCTTCACAA	GTTGCAGATAGGCATCAGTG	CCACCTTGTTGGCCGTTTGGGGACCTTCACAAGTTTCAGAGCGAGACGTGTTTGATCTCGGGCCGTCTCAGAAACATGGTTGCAGATAGGCATCAGTGGTTTAAGAGCTAAGCTG	ATTTTGCCCCTGGTTCTTCCACCTTGTTGGCCGTTTGGGGACCTTCACAAGTTTCAGAGCGAGACGTGTTTGATCTCGGGCCGTCTCAGAAACATGGTTGCAGATAGGCATCAGTGGTTTAAGAGCTAAGCTGCCAGTTCATTTCTTAGGG
46	KDM6A	GTTCCTCATCACCGAAAGCGG	GACCTCACGAACCCGAAAAGG	CCACCTTGTTGGTTCCTCATCACCGAAAGCGGGTTTCAGAGCGAGACGTGTTTGATCTCGGGCCGTCTCAGAAACATGGACCTCACGAACCCGAAAAGGGTTTAAGAGCTAAGCTG	ATTTTGCCCCTGGTTCTTCCACCTTGTTGGTTCCTCATCACCGAAAGCGGGTTTCAGAGCGAGACGTGTTTGATCTCGGGCCGTCTCAGAAACATGGACCTCACGAACCCGAAAAGGGTTTAAGAGCTAAGCTGCCAGTTCATTTCTTAGGG
47	Non-Targeting Control 1	GTTAGTTCGACCACTCCTGAT	GTCCTAGATCCTATCGGGAG	CCACCTTGTTGGTTAGTTCGACCACTCCTGATGTTTCAGAGCGAGACGTGTTTGATCTCGGGCCGTCTCAGAAACATGGTCCTAGATCCTATCGGGAGGTTTAAGAGCTAAGCTG	ATTTTGCCCCTGGTTCTTCCACCTTGTTGGTTAGTTCGACCACTCCTGATGTTTCAGAGCGAGACGTGTTTGATCTCGGGCCGTCTCAGAAACATGGTCCTAGATCCTATCGGGAGGTTTAAGAGCTAAGCTGCCAGTTCATTTCTTAGGG
48	Non-Targeting Control 2	GTAGCTGACCGCTTAACTAA	GCTCGGACGGCATACGACAAT	CCACCTTGTTGGTAGCTGACCGCTTAACTAAGTTTCAGAGCGAGACGTGTTTGATCTCGGGCCGTCTCAGAAACATGGCTCGGACGGCATACGACAATGTTTAAGAGCTAAGCTG	ATTTTGCCCCTGGTTCTTCCACCTTGTTGGTAGCTGACCGCTTAACTAAGTTTCAGAGCGAGACGTGTTTGATCTCGGGCCGTCTCAGAAACATGGCTCGGACGGCATACGACAATGTTTAAGAGCTAAGCTGCCAGTTCATTTCTTAGGG
49	Non-Targeting Control 3	GACGTGTAAGGCGAACGCCTT	GGCGCTACTGTAATGACGGT	CCACCTTGTTGGACGTGTAAGGCGAACGCCTTGTTTCAGAGCGAGACGTGTTTGATCTCGGGCCGTCTCAGAAACATGGGCGCTACTGTAATGACGGTGTTTAAGAGCTAAGCTG	ATTTTGCCCCTGGTTCTTCCACCTTGTTGGACGTGTAAGGCGAACGCCTTGTTTCAGAGCGAGACGTGTTTGATCTCGGGCCGTCTCAGAAACATGGGCGCTACTGTAATGACGGTGTTTAAGAGCTAAGCTGCCAGTTCATTTCTTAGGG
50	Non-Targeting Control 5	GCATCGTAACACACGTACGAG	GAAAAAGCTTCCGCCTGATGG	CCACCTTGTTGGCATCGTAACACACGTACGAGGTTTCAGAGCGAGACGTGTTTGATCTCGGGCCGTCTCAGAAACATGGAAAAAGCTTCCGCCTGATGGGTTTAAGAGCTAAGCTG	ATTTTGCCCCTGGTTCTTCCACCTTGTTGGCATCGTAACACACGTACGAGGTTTCAGAGCGAGACGTGTTTGATCTCGGGCCGTCTCAGAAACATGGAAAAAGCTTCCGCCTGATGGGTTTAAGAGCTAAGCTGCCAGTTCATTTCTTAGGG
51	Non-Targeting Control 6	GAAAACATCGACCGAAAGCGT	GAAACGAGATCGAGAAAGGTA	CCACCTTGTTGGAAAACATCGACCGAAAGCGTGTTTCAGAGCGAGACGTGTTTGATCTCGGGCCGTCTCAGAAACATGGAAACGAGATCGAGAAAGGTAGTTTAAGAGCTAAGCTG	ATTTTGCCCCTGGTTCTTCCACCTTGTTGGAAAACATCGACCGAAAGCGTGTTTCAGAGCGAGACGTGTTTGATCTCGGGCCGTCTCAGAAACATGGAAACGAGATCGAGAAAGGTAGTTTAAGAGCTAAGCTGCCAGTTCATTTCTTAGGG
52	Non-Targeting Control 7	GAAACGGTACGACAGCGTGTG	GACCCATTGAGAGTCGCCTGA	CCACCTTGTTGGAAACGGTACGACAGCGTGTGGTTTCAGAGCGAGACGTGTTTGATCTCGGGCCGTCTCAGAAACATGGACCCATTGAGAGTCGCCTGAGTTTAAGAGCTAAGCTG	ATTTTGCCCCTGGTTCTTCCACCTTGTTGGAAACGGTACGACAGCGTGTGGTTTCAGAGCGAGACGTGTTTGATCTCGGGCCGTCTCAGAAACATGGACCCATTGAGAGTCGCCTGAGTTTAAGAGCTAAGCTGCCAGTTCATTTCTTAGGG
53	Non-Targeting Control 8	GACCCTCCGAATCGTAACGGA	GCGGAGTAACAAGCGGACGGA	CCACCTTGTTGGACCCTCCGAATCGTAACGGAGTTTCAGAGCGAGACGTGTTTGATCTCGGGCCGTCTCAGAAACATGGCGGAGTAACAAGCGGACGGAGTTTAAGAGCTAAGCTG	ATTTTGCCCCTGGTTCTTCCACCTTGTTGGACCCTCCGAATCGTAACGGAGTTTCAGAGCGAGACGTGTTTGATCTCGGGCCGTCTCAGAAACATGGCGGAGTAACAAGCGGACGGAGTTTAAGAGCTAAGCTGCCAGTTCATTTCTTAGGG
54	Non-Targeting Control 10	GGAATGTCCTAGGTTACTGA	GCTTTTTTTATTTATCGATCG	CCACCTTGTTGGGAATGTCCTAGGTTACTGAGTTTCAGAGCGAGACGTGTTTGATCTCGGGCCGTCTCAGAAACATGGCTTTTTTTATTTATCGATCGGTTTAAGAGCTAAGCTG	ATTTTGCCCCTGGTTCTTCCACCTTGTTGGGAATGTCCTAGGTTACTGAGTTTCAGAGCGAGACGTGTTTGATCTCGGGCCGTCTCAGAAACATGGCTTTTTTTATTTATCGATCGGTTTAAGAGCTAAGCTGCCAGTTCATTTCTTAGGG
