## Supplemental Tables for "Shared molecular consequences of epigenetic machinery disruption in murine neuronal progenitors": Supplementary Table 3. Enrichment results of genomic region enrichment analysis of the Dnmt1-KO DMRs.xlsx

### Sheet: Sheet1
Region	Pvalue	Odds_ratio	Conf_low	Conf_high
3´UTR	<2.2e-16	1.50652	1.4909	1.52228
introns	<2.2e-16	1.48376	1.47951	1.48791
exons	5.14e-65	1.0466	1.04115	1.05209
intergenic	<2.2e-16	0.677805	0.67589	0.679704
promoters	<2.2e-16	0.212369	0.210038	0.214734
5´UTR	<2.2e-16	0.0723705	0.069451	0.0753523
