## Supplemental Tables for "Shared molecular consequences of epigenetic machinery disruption in murine neuronal progenitors": Supplementary Table 4. Transcription factor motif enrichment in the top 30K Dnmt1-KO DMRs compared to a length and CpG density matched background list.csv

rank	motif_DB	motif_ID	consensus	p-value	adj_p-value	E-value	tests	FASTA_max	pos	neg	PWM_min	TP	%TP	FP	%FP
1	motif_db/MOUSE/HOCOMOCOv11_core_MOUSE_mono_meme_format.meme	MECP2_MOUSE.H11MO.0.C	SCCGGRR	5.24E-152	4.37E-148	1.57E-145	8346	29997	29997	29996	1.03	5243	17.48	3037	10.12
2	motif_db/MOUSE/HOCOMOCOv11_core_MOUSE_mono_meme_format.meme	MXI1_MOUSE.H11MO.0.A	VCACGTGGSNGSBGS	3.65E-135	5.90E-131	2.11E-128	16189	29997	29997	29996	1.02	9430	31.44	6747	22.49
3	motif_db/MOUSE/HOCOMOCOv11_core_MOUSE_mono_meme_format.meme	SMAD3_MOUSE.H11MO.0.B	SYCTSHCWSCWS	7.17E-132	3.47E-127	1.24E-124	48352	29997	29997	29996	1.22	23744	79.15	21153	70.52
4	motif_db/MOUSE/HOCOMOCOv11_core_MOUSE_mono_meme_format.meme	NKX25_MOUSE.H11MO.0.A	DSTBRAGTGS	6.24E-129	1.69E-124	6.07E-122	27170	29997	29997	29996	1.03	14816	49.39	11880	39.61
5	motif_db/MOUSE/HOCOMOCOv11_core_MOUSE_mono_meme_format.meme	AHR_MOUSE.H11MO.0.B	DTYGCGTGM	1.02E-123	5.58E-120	2.00E-117	5468	29997	29997	29996	1.01	3558	11.86	1904	6.35
6	motif_db/MOUSE/HOCOMOCOv11_core_MOUSE_mono_meme_format.meme	ESR2_MOUSE.H11MO.0.A	RGGTCASCSTGMCCY	3.31E-118	5.79E-114	2.07E-111	17479	29997	29997	29996	1.15	9346	31.16	6839	22.8
7	motif_db/MOUSE/HOCOMOCOv11_core_MOUSE_mono_meme_format.meme	LYL1_MOUSE.H11MO.0.A	CCAKCTGYTYYCTB	3.37E-112	1.58E-107	5.65E-105	46821	29997	29997	29996	1.04	24274	80.92	21962	73.22
8	motif_db/MOUSE/HOCOMOCOv11_core_MOUSE_mono_meme_format.meme	HIF1A_MOUSE.H11MO.0.C	GDACGTGM	4.88E-109	3.48E-105	1.25E-102	7139	29997	29997	29996	1	4444	14.81	2694	8.98
9	motif_db/MOUSE/HOCOMOCOv11_core_MOUSE_mono_meme_format.meme	ARNT_MOUSE.H11MO.0.B	BYRCGTGC	1.52E-96	9.87E-93	3.53E-90	6485	29997	29997	29996	1	4030	13.43	2453	8.18
10	motif_db/MOUSE/HOCOMOCOv11_core_MOUSE_mono_meme_format.meme	STF1_MOUSE.H11MO.0.B	SYYCAAGGYCA	1.57E-94	4.04E-90	1.45E-87	25640	29997	29997	29996	1.53	11170	37.24	8794	29.32
11	motif_db/MOUSE/HOCOMOCOv11_core_MOUSE_mono_meme_format.meme	RFX6_MOUSE.H11MO.0.C	SKGTTGCYNDG	2.84E-93	9.38E-89	3.36E-86	33080	29997	29997	29996	1.17	15864	52.89	13360	44.54
12	motif_db/MOUSE/HOCOMOCOv11_core_MOUSE_mono_meme_format.meme	MITF_MOUSE.H11MO.0.A	YCWYGTGACY	8.77E-88	1.73E-83	6.19E-81	19697	29997	29997	29996	1.05	10559	35.2	8305	27.69
13	motif_db/MOUSE/HOCOMOCOv11_core_MOUSE_mono_meme_format.meme	RXRA_MOUSE.H11MO.0.A	RRGRKSRDRAGKTCAAGGYCA	1.07E-85	2.00E-81	7.16E-79	18609	29997	29997	29996	1.06	10412	34.71	8194	27.32
14	motif_db/MOUSE/HOCOMOCOv11_core_MOUSE_mono_meme_format.meme	EPAS1_MOUSE.H11MO.0.C	VTACGTGMC	3.08E-84	1.46E-80	5.22E-78	4737	29997	29997	29996	1.01	3002	10.01	1727	5.76
15	motif_db/MOUSE/HOCOMOCOv11_core_MOUSE_mono_meme_format.meme	SRBP2_MOUSE.H11MO.0.B	VSGTGGGGWGABG	5.16E-85	1.72E-80	6.17E-78	33444	29997	29997	29996	1.01	17904	59.69	15531	51.78
16	motif_db/MOUSE/HOCOMOCOv11_core_MOUSE_mono_meme_format.meme	ESR1_MOUSE.H11MO.0.A	RGGTCASMSTGACCY	1.82E-80	3.53E-76	1.26E-73	19447	29997	29997	29996	1.5	8792	29.31	6758	22.53
17	motif_db/MOUSE/HOCOMOCOv11_core_MOUSE_mono_meme_format.meme	KLF6_MOUSE.H11MO.0.B	GSRRGGGHGGGGMHGGGRV	1.40E-80	4.16E-76	1.49E-73	29815	29997	29997	29996	1.05	16064	53.55	13740	45.81
18	motif_db/MOUSE/HOCOMOCOv11_core_MOUSE_mono_meme_format.meme	TBX21_MOUSE.H11MO.0.A	RRAGGTGWGARD	3.54E-77	1.62E-72	5.81E-70	45920	29997	29997	29996	1.01	23877	79.6	21947	73.17
19	motif_db/MOUSE/HOCOMOCOv11_core_MOUSE_mono_meme_format.meme	MAX_MOUSE.H11MO.0.A	SVSCACGTGGC	5.80E-71	5.52E-67	1.98E-64	9520	29997	29997	29996	1.03	5449	18.17	3874	12.92
20	motif_db/MOUSE/HOCOMOCOv11_core_MOUSE_mono_meme_format.meme	ZIC1_MOUSE.H11MO.0.B	KGGGWGGTS	8.80E-70	2.69E-65	9.64E-63	30588	29997	29997	29996	1.01	16341	54.48	14183	47.28
21	motif_db/MOUSE/HOCOMOCOv11_core_MOUSE_mono_meme_format.meme	ERR2_MOUSE.H11MO.0.A	RAGTTCAAGGTCAYMYW	3.16E-68	4.38E-64	1.57E-61	13869	29997	29997	29996	2.33	5735	19.12	4154	13.85
22	motif_db/MOUSE/HOCOMOCOv11_core_MOUSE_mono_meme_format.meme	TYY1_MOUSE.H11MO.0.A	CAAVATGGCGGC	1.46E-67	1.18E-63	4.22E-61	8098	29997	29997	29996	1.02	4773	15.91	3325	11.08
23	motif_db/MOUSE/HOCOMOCOv11_core_MOUSE_mono_meme_format.meme	CLOCK_MOUSE.H11MO.0.C	CWGHCACGTGMVVM	7.58E-68	2.10E-63	7.53E-61	27732	29997	29997	29996	1.02	14742	49.14	12623	42.08
24	motif_db/MOUSE/HOCOMOCOv11_core_MOUSE_mono_meme_format.meme	NR1H4_MOUSE.H11MO.0.A	RRGGKCAVTGRCCBSGVGG	1.83E-67	2.75E-63	9.85E-61	15062	29997	29997	29996	1.08	8256	27.52	6433	21.45
25	motif_db/MOUSE/HOCOMOCOv11_core_MOUSE_mono_meme_format.meme	SRBP1_MOUSE.H11MO.0.B	GGTGGGGTGAB	1.30E-67	2.91E-63	1.04E-60	22438	29997	29997	29996	1.02	12147	40.49	10096	33.66
26	motif_db/MOUSE/HOCOMOCOv11_core_MOUSE_mono_meme_format.meme	MAFB_MOUSE.H11MO.0.B	TGCTGASTYAD	1.41E-67	4.81E-63	1.72E-60	34064	29997	29997	29996	1.04	17641	58.81	15530	51.77
27	motif_db/MOUSE/HOCOMOCOv11_core_MOUSE_mono_meme_format.meme	MYCN_MOUSE.H11MO.0.A	SCACGTGG	1.53E-66	1.56E-62	5.59E-60	10245	29997	29997	29996	1.01	5913	19.71	4330	14.44
28	motif_db/MOUSE/HOCOMOCOv11_core_MOUSE_mono_meme_format.meme	NKX22_MOUSE.H11MO.0.A	STBRAGWGSBB	1.11E-65	3.06E-61	1.09E-58	27428	29997	29997	29996	1.01	14740	49.14	12656	42.19
29	motif_db/MOUSE/HOCOMOCOv11_core_MOUSE_mono_meme_format.meme	GLI1_MOUSE.H11MO.0.C	YSTGGGTGGTCY	4.28E-65	8.10E-61	2.90E-58	18915	29997	29997	29996	1.12	9740	32.47	7845	26.15
30	motif_db/MOUSE/HOCOMOCOv11_core_MOUSE_mono_meme_format.meme	MYC_MOUSE.H11MO.0.A	MGCCACGTGSBC	6.07E-64	5.72E-60	2.05E-57	9425	29997	29997	29996	1.02	5417	18.06	3923	13.08
31	motif_db/MOUSE/HOCOMOCOv11_core_MOUSE_mono_meme_format.meme	PRDM5_MOUSE.H11MO.0.A	VMTGGAGADCMRGGW	1.90E-64	5.84E-60	2.09E-57	30732	29997	29997	29996	1.02	16397	54.66	14326	47.76
32	motif_db/MOUSE/HOCOMOCOv11_core_MOUSE_mono_meme_format.meme	FEV_MOUSE.H11MO.0.B	GCVGGAAGYG	2.96E-61	1.05E-56	3.77E-54	35553	29997	29997	29996	1.01	18768	62.57	16785	55.96
33	motif_db/MOUSE/HOCOMOCOv11_core_MOUSE_mono_meme_format.meme	RARG_MOUSE.H11MO.0.C	RGGTCASVRTGVCMTGRV	2.86E-60	6.73E-56	2.41E-53	23520	29997	29997	29996	1.03	12681	42.27	10729	35.77
34	motif_db/MOUSE/HOCOMOCOv11_core_MOUSE_mono_meme_format.meme	SMAD2_MOUSE.H11MO.0.A	TCTGYCTGB	6.51E-60	2.72E-55	9.73E-53	41742	29997	29997	29996	1.01	21710	72.37	19870	66.24
35	motif_db/MOUSE/HOCOMOCOv11_core_MOUSE_mono_meme_format.meme	SMAD4_MOUSE.H11MO.0.A	CTGTCTGNCACY	1.12E-59	4.32E-55	1.55E-52	38627	29997	29997	29996	1.06	19701	65.68	17773	59.25
36	motif_db/MOUSE/HOCOMOCOv11_core_MOUSE_mono_meme_format.meme	BMAL1_MOUSE.H11MO.0.A	MCACGTGMC	4.03E-57	4.55E-53	1.63E-50	11297	29997	29997	29996	1.03	6294	20.98	4785	15.95
37	motif_db/MOUSE/HOCOMOCOv11_core_MOUSE_mono_meme_format.meme	SNAI1_MOUSE.H11MO.0.C	SCAGGTGK	2.50E-57	4.58E-53	1.64E-50	18349	29997	29997	29996	1.03	9992	33.31	8200	27.34
38	motif_db/MOUSE/HOCOMOCOv11_core_MOUSE_mono_meme_format.meme	RXRG_MOUSE.H11MO.0.B	GRGGRTCARRAGKTCAAGGTCA	4.54E-57	5.22E-53	1.87E-50	11509	29997	29997	29996	1.14	6493	21.65	4965	16.55
39	motif_db/MOUSE/HOCOMOCOv11_core_MOUSE_mono_meme_format.meme	TFE2_MOUSE.H11MO.0.A	SMCAGCTGCWB	3.16E-57	5.86E-53	2.10E-50	18567	29997	29997	29996	1.07	9948	33.16	8160	27.2
40	motif_db/MOUSE/HOCOMOCOv11_core_MOUSE_mono_meme_format.meme	TBX3_MOUSE.H11MO.0.B	RAGGTGYBA	9.92E-57	2.78E-52	9.96E-50	28048	29997	29997	29996	1.02	14864	49.55	12930	43.11
41	motif_db/MOUSE/HOCOMOCOv11_core_MOUSE_mono_meme_format.meme	MYF6_MOUSE.H11MO.0.C	CASCTGC	1.76E-55	3.71E-51	1.33E-48	21132	29997	29997	29996	2.26	8610	28.7	6931	23.11
42	motif_db/MOUSE/HOCOMOCOv11_core_MOUSE_mono_meme_format.meme	ZN322_MOUSE.H11MO.0.B	GAGCCTGSTACWSWGCCTGR	3.23E-55	3.94E-51	1.41E-48	12203	29997	29997	29996	1.28	6183	20.61	4710	15.7
43	motif_db/MOUSE/HOCOMOCOv11_core_MOUSE_mono_meme_format.meme	ZFX_MOUSE.H11MO.0.B	GSCBVGGCCTGSSSSSCBS	1.19E-53	1.04E-49	3.71E-47	8739	29997	29997	29996	1.24	4647	15.49	3367	11.22
44	motif_db/MOUSE/HOCOMOCOv11_core_MOUSE_mono_meme_format.meme	MYOD1_MOUSE.H11MO.0.A	VCAGCTGTYBCYSYC	3.85E-53	5.98E-49	2.14E-46	15528	29997	29997	29996	1.04	8519	28.4	6882	22.94
45	motif_db/MOUSE/HOCOMOCOv11_core_MOUSE_mono_meme_format.meme	ASCL1_MOUSE.H11MO.0.A	CWSCASCTGCYBCY	1.08E-52	1.56E-48	5.58E-46	14427	29997	29997	29996	1.09	7829	26.1	6248	20.83
46	motif_db/MOUSE/HOCOMOCOv11_core_MOUSE_mono_meme_format.meme	AP2B_MOUSE.H11MO.0.B	GCCYGVGGGS	5.84E-52	1.00E-47	3.59E-45	17139	29997	29997	29996	1.02	9364	31.22	7693	25.65
47	motif_db/MOUSE/HOCOMOCOv11_core_MOUSE_mono_meme_format.meme	ASCL2_MOUSE.H11MO.0.C	VCASCTGCT	9.31E-51	1.75E-46	6.28E-44	18834	29997	29997	29996	1.17	9647	32.16	7980	26.6
48	motif_db/MOUSE/HOCOMOCOv11_core_MOUSE_mono_meme_format.meme	ZEB1_MOUSE.H11MO.0.B	BVCAGGTGWG	1.11E-49	3.36E-45	1.20E-42	30197	29997	29997	29996	1.02	15855	52.86	14045	46.82
49	motif_db/MOUSE/HOCOMOCOv11_core_MOUSE_mono_meme_format.meme	RARA_MOUSE.H11MO.0.A	GGRTCARRAGTTCAAGGTCA	5.13E-48	4.84E-44	1.73E-41	9431	29997	29997	29996	1.19	5239	17.47	3959	13.2
50	motif_db/MOUSE/HOCOMOCOv11_core_MOUSE_mono_meme_format.meme	GCR_MOUSE.H11MO.0.A	RGRACASRVTGTYCY	3.58E-48	5.77E-44	2.06E-41	16103	29997	29997	29996	1.12	8197	27.33	6660	22.2
51	motif_db/MOUSE/HOCOMOCOv11_core_MOUSE_mono_meme_format.meme	E2F7_MOUSE.H11MO.0.C	GDGGCGGGAARDR	1.42E-47	4.10E-43	1.47E-40	28787	29997	29997	29996	1.02	15255	50.86	13487	44.96
52	motif_db/MOUSE/HOCOMOCOv11_core_MOUSE_mono_meme_format.meme	SNAI2_MOUSE.H11MO.0.A	RRCAGGTGCNB	1.14E-46	1.25E-42	4.49E-40	11018	29997	29997	29996	1.35	5746	19.16	4432	14.78
53	motif_db/MOUSE/HOCOMOCOv11_core_MOUSE_mono_meme_format.meme	P73_MOUSE.H11MO.0.B	RRRCAWGYCCARRCWTGYC	2.38E-46	3.22E-42	1.15E-39	13522	29997	29997	29996	1.04	7489	24.97	6031	20.11
54	motif_db/MOUSE/HOCOMOCOv11_core_MOUSE_mono_meme_format.meme	HTF4_MOUSE.H11MO.0.A	RGCAGGTGKG	4.07E-45	1.38E-40	4.94E-38	33853	29997	29997	29996	1.01	17778	59.27	16071	53.58
55	motif_db/MOUSE/HOCOMOCOv11_core_MOUSE_mono_meme_format.meme	MYB_MOUSE.H11MO.0.A	RGWGRCAGTTRG	7.91E-45	1.39E-40	4.99E-38	17612	29997	29997	29996	1.01	9587	31.96	8025	26.75
56	motif_db/MOUSE/HOCOMOCOv11_core_MOUSE_mono_meme_format.meme	SALL4_MOUSE.H11MO.0.A	GSDGGGWGGG	5.07E-45	1.86E-40	6.64E-38	36568	29997	29997	29996	1.12	18461	61.54	16768	55.9
57	motif_db/MOUSE/HOCOMOCOv11_core_MOUSE_mono_meme_format.meme	BHE40_MOUSE.H11MO.0.A	RCACGTGAS	4.38E-43	3.04E-39	1.09E-36	6934	29997	29997	29996	1.08	3727	12.42	2690	8.97
58	motif_db/MOUSE/HOCOMOCOv11_core_MOUSE_mono_meme_format.meme	ATOH1_MOUSE.H11MO.0.B	RRCAGMTGG	8.98E-43	1.93E-38	6.90E-36	21480	29997	29997	29996	1.2	10666	35.56	9093	30.31
59	motif_db/MOUSE/HOCOMOCOv11_core_MOUSE_mono_meme_format.meme	PTF1A_MOUSE.H11MO.0.A	SCAGCTGBYBBYBYYCHC	2.62E-42	6.55E-38	2.35E-35	25034	29997	29997	29996	1.05	13222	44.08	11583	38.62
60	motif_db/MOUSE/HOCOMOCOv11_core_MOUSE_mono_meme_format.meme	NDF1_MOUSE.H11MO.0.A	RRCAGATGGY	4.54E-41	8.32E-37	2.98E-34	18327	29997	29997	29996	1.01	9895	32.99	8387	27.96
61	motif_db/MOUSE/HOCOMOCOv11_core_MOUSE_mono_meme_format.meme	SP3_MOUSE.H11MO.0.B	SGVVGGGGGCGGGGCBRGSS	7.40E-41	1.73E-36	6.18E-34	23341	29997	29997	29996	1.08	12462	41.54	10869	36.23
62	motif_db/MOUSE/HOCOMOCOv11_core_MOUSE_mono_meme_format.meme	ZFP57_MOUSE.H11MO.0.B	CTGCGGCARR	1.42E-39	8.61E-36	3.08E-33	6079	29997	29997	29996	1.01	3521	11.74	2553	8.51
63	motif_db/MOUSE/HOCOMOCOv11_core_MOUSE_mono_meme_format.meme	P63_MOUSE.H11MO.0.B	DRCAWGYCCAGRCWTGYYB	1.58E-39	1.19E-35	4.26E-33	7507	29997	29997	29996	1.08	4211	14.04	3158	10.53
64	motif_db/MOUSE/HOCOMOCOv11_core_MOUSE_mono_meme_format.meme	MYOG_MOUSE.H11MO.0.A	CHSCAGCTGYYYB	1.87E-39	2.57E-35	9.20E-33	13723	29997	29997	29996	1.17	7101	23.67	5784	19.28
65	motif_db/MOUSE/HOCOMOCOv11_core_MOUSE_mono_meme_format.meme	SIX4_MOUSE.H11MO.0.C	WGWAACCTGASMSY	1.03E-38	3.64E-34	1.30E-31	35456	29997	29997	29996	1.17	15480	51.61	13892	46.31
66	motif_db/MOUSE/HOCOMOCOv11_core_MOUSE_mono_meme_format.meme	BCL6_MOUSE.H11MO.0.A	YGCTYTCYAGGAA	1.97E-38	5.04E-34	1.81E-31	25618	29997	29997	29996	1.04	13279	44.27	11719	39.07
67	motif_db/MOUSE/HOCOMOCOv11_core_MOUSE_mono_meme_format.meme	SP4_MOUSE.H11MO.0.B	SRGVARGRGGCGGRGCHDRR	6.36E-38	1.75E-33	6.28E-31	27606	29997	29997	29996	1.07	14574	48.58	13008	43.37
68	motif_db/MOUSE/HOCOMOCOv11_core_MOUSE_mono_meme_format.meme	NR1D2_MOUSE.H11MO.0.A	RRRDAWGTRRGTCASDRRR	8.65E-38	2.96E-33	1.06E-30	34158	29997	29997	29996	1.03	17794	59.32	16240	54.14
69	motif_db/MOUSE/HOCOMOCOv11_core_MOUSE_mono_meme_format.meme	MBD2_MOUSE.H11MO.0.B	SSGKCCGGMGR	3.79E-35	9.59E-32	3.43E-29	2529	29997	29997	29996	1.02	1565	5.22	961	3.2
70	motif_db/MOUSE/HOCOMOCOv11_core_MOUSE_mono_meme_format.meme	TAF1_MOUSE.H11MO.0.A	VAARAWGGCGGMGG	7.56E-35	2.20E-30	7.89E-28	29141	29997	29997	29996	1.06	14896	49.66	13396	44.66
71	motif_db/MOUSE/HOCOMOCOv11_core_MOUSE_mono_meme_format.meme	NR5A2_MOUSE.H11MO.0.A	KBYCAAGGYCA	1.50E-34	2.89E-30	1.03E-27	19233	29997	29997	29996	1.02	10267	34.23	8873	29.58
72	motif_db/MOUSE/HOCOMOCOv11_core_MOUSE_mono_meme_format.meme	ATF1_MOUSE.H11MO.0.B	VTGACGTCAS	2.87E-33	8.29E-30	2.97E-27	2892	29997	29997	29996	1.01	1758	5.86	1132	3.77
73	motif_db/MOUSE/HOCOMOCOv11_core_MOUSE_mono_meme_format.meme	CREB1_MOUSE.H11MO.0.A	NRRTGACGTMA	2.78E-33	1.27E-29	4.55E-27	4575	29997	29997	29996	1.07	2435	8.12	1694	5.65
74	motif_db/MOUSE/HOCOMOCOv11_core_MOUSE_mono_meme_format.meme	RXRB_MOUSE.H11MO.0.C	TSAGGTCASR	1.21E-28	2.82E-24	1.01E-21	23400	29997	29997	29996	1.01	12349	41.17	11029	36.77
75	motif_db/MOUSE/HOCOMOCOv11_core_MOUSE_mono_meme_format.meme	OVOL2_MOUSE.H11MO.0.C	RTAACGGD	2.71E-27	4.98E-24	1.78E-21	1839	29997	29997	29996	1.03	1132	3.77	682	2.27
76	motif_db/MOUSE/HOCOMOCOv11_core_MOUSE_mono_meme_format.meme	ITF2_MOUSE.H11MO.0.B	VCAGGTGCD	4.96E-28	5.06E-24	1.81E-21	10198	29997	29997	29996	1.17	5437	18.13	4445	14.82
77	motif_db/MOUSE/HOCOMOCOv11_core_MOUSE_mono_meme_format.meme	ZN143_MOUSE.H11MO.0.A	KGCMTKCTGGGARWTGTAGTYY	1.01E-26	3.59E-23	1.28E-20	3538	29997	29997	29996	2.97	1478	4.93	964	3.21
78	motif_db/MOUSE/HOCOMOCOv11_core_MOUSE_mono_meme_format.meme	THA_MOUSE.H11MO.0.C	RRGGTCABHTRAGGWCA	6.45E-27	9.74E-23	3.49E-20	15109	29997	29997	29996	1.1	7685	25.62	6571	21.91
79	motif_db/MOUSE/HOCOMOCOv11_core_MOUSE_mono_meme_format.meme	OLIG2_MOUSE.H11MO.0.A	CCAKCTGYTYYYYWBCHB	9.17E-27	2.97E-22	1.06E-19	32384	29997	29997	29996	1.02	16827	56.1	15526	51.76
80	motif_db/MOUSE/HOCOMOCOv11_core_MOUSE_mono_meme_format.meme	NGN2_MOUSE.H11MO.0.C	RBARCAGATGGB	8.08E-26	1.44E-21	5.16E-19	17849	29997	29997	29996	1.01	9507	31.69	8337	27.79
81	motif_db/MOUSE/HOCOMOCOv11_core_MOUSE_mono_meme_format.meme	PRDM9_MOUSE.H11MO.0.C	AADADGGYAGYAGCWBCTB	2.87E-25	3.31E-21	1.18E-18	11536	29997	29997	29996	1.11	5993	19.98	5014	16.72
82	motif_db/MOUSE/HOCOMOCOv11_core_MOUSE_mono_meme_format.meme	MAF_MOUSE.H11MO.0.A	RWWBTGCTGASWCWGCH	2.18E-25	4.10E-21	1.47E-18	18788	29997	29997	29996	1.13	9124	30.42	7979	26.6
83	motif_db/MOUSE/HOCOMOCOv11_core_MOUSE_mono_meme_format.meme	NKX31_MOUSE.H11MO.0.C	NTWAAGTGBTTD	2.26E-25	5.37E-21	1.92E-18	23733	29997	29997	29996	1.11	11127	37.09	9917	33.06
84	motif_db/MOUSE/HOCOMOCOv11_core_MOUSE_mono_meme_format.meme	CREM_MOUSE.H11MO.0.C	CRVTGACGTCA	9.07E-25	5.60E-21	2.00E-18	6174	29997	29997	29996	1.03	3419	11.4	2664	8.88
85	motif_db/MOUSE/HOCOMOCOv11_core_MOUSE_mono_meme_format.meme	IKZF1_MOUSE.H11MO.0.C	BTGGGARR	2.63E-25	1.03E-20	3.70E-18	39358	29997	29997	29996	1.26	18228	60.77	16981	56.61
86	motif_db/MOUSE/HOCOMOCOv11_core_MOUSE_mono_meme_format.meme	NR2C1_MOUSE.H11MO.0.C	GSYVAGAGGTCAB	1.83E-24	2.17E-20	7.78E-18	11877	29997	29997	29996	1.25	5760	19.2	4813	16.05
87	motif_db/MOUSE/HOCOMOCOv11_core_MOUSE_mono_meme_format.meme	NR2C2_MOUSE.H11MO.0.A	RGGTCARAGGTCA	4.57E-24	1.26E-19	4.50E-17	27466	29997	29997	29996	1.03	14117	47.06	12891	42.98
88	motif_db/MOUSE/HOCOMOCOv11_core_MOUSE_mono_meme_format.meme	KLF4_MOUSE.H11MO.0.A	KRRRVWGGGTGKGGC	1.05E-23	3.30E-19	1.18E-16	31314	29997	29997	29996	1.02	16247	54.16	15026	50.09
89	motif_db/MOUSE/HOCOMOCOv11_core_MOUSE_mono_meme_format.meme	BHA15_MOUSE.H11MO.0.A	SSAGCAGCTGG	1.85E-23	3.51E-19	1.26E-16	18987	29997	29997	29996	1.09	9685	32.29	8567	28.56
90	motif_db/MOUSE/HOCOMOCOv11_core_MOUSE_mono_meme_format.meme	XBP1_MOUSE.H11MO.0.C	GACGTGKCMTWW	9.04E-22	1.13E-18	4.05E-16	1252	29997	29997	29996	1.02	791	2.64	459	1.53
91	motif_db/MOUSE/HOCOMOCOv11_core_MOUSE_mono_meme_format.meme	KLF15_MOUSE.H11MO.0.A	RGGGMGGRGVDGGGGGRGG	8.31E-23	1.94E-18	6.95E-16	23348	29997	29997	29996	1.1	12212	40.71	11046	36.82
92	motif_db/MOUSE/HOCOMOCOv11_core_MOUSE_mono_meme_format.meme	ZBT7A_MOUSE.H11MO.0.B	VRGGGKCKY	1.16E-22	2.06E-18	7.36E-16	17662	29997	29997	29996	1.01	9351	31.17	8265	27.55
93	motif_db/MOUSE/HOCOMOCOv11_core_MOUSE_mono_meme_format.meme	NR1H3_MOUSE.H11MO.0.A	SWGGBCARAGKTCAS	3.26E-22	9.02E-18	3.23E-15	27682	29997	29997	29996	1.02	14420	48.07	13244	44.15
94	motif_db/MOUSE/HOCOMOCOv11_core_MOUSE_mono_meme_format.meme	SP2_MOUSE.H11MO.0.B	GGSSVGGGGGCGGGGCCDGSGS	1.26E-21	2.05E-17	7.34E-15	16235	29997	29997	29996	1.18	8591	28.64	7560	25.2
95	motif_db/MOUSE/HOCOMOCOv11_core_MOUSE_mono_meme_format.meme	PRGR_MOUSE.H11MO.0.A	RGAACARRVTGTYCY	3.82E-21	5.39E-17	1.93E-14	14098	29997	29997	29996	1.07	7194	23.98	6237	20.79
96	motif_db/MOUSE/HOCOMOCOv11_core_MOUSE_mono_meme_format.meme	TBX20_MOUSE.H11MO.0.C	DRGTGHTGACAGSH	3.21E-21	5.64E-17	2.02E-14	17561	29997	29997	29996	1.02	9282	30.94	8236	27.46
97	motif_db/MOUSE/HOCOMOCOv11_core_MOUSE_mono_meme_format.meme	PRD16_MOUSE.H11MO.0.B	YCCCAGGGRA	7.61E-21	2.76E-16	9.90E-14	36309	29997	29997	29996	1.01	18703	62.35	17589	58.64
98	motif_db/MOUSE/HOCOMOCOv11_core_MOUSE_mono_meme_format.meme	HIC1_MOUSE.H11MO.0.C	GGGKTGCCC	8.93E-20	8.41E-16	3.01E-13	9419	29997	29997	29996	19.7	414	1.38	194	0.65
99	motif_db/MOUSE/HOCOMOCOv11_core_MOUSE_mono_meme_format.meme	VDR_MOUSE.H11MO.0.A	RRGGTCABYGRGKTCA	8.75E-20	1.46E-15	5.23E-13	16704	29997	29997	29996	1.06	8624	28.75	7640	25.47
100	motif_db/MOUSE/HOCOMOCOv11_core_MOUSE_mono_meme_format.meme	ANDR_MOUSE.H11MO.0.A	RGAACABYSTGTTCYB	1.70E-19	1.56E-15	5.59E-13	9169	29997	29997	29996	1.07	4864	16.21	4082	13.61
101	motif_db/MOUSE/HOCOMOCOv11_core_MOUSE_mono_meme_format.meme	MAZ_MOUSE.H11MO.0.A	GGGGGAGGGGGDGRGRRRGRRG	5.06E-20	1.67E-15	5.98E-13	33034	29997	29997	29996	1.16	17024	56.75	15915	53.06
102	motif_db/MOUSE/HOCOMOCOv11_core_MOUSE_mono_meme_format.meme	THA11_MOUSE.H11MO.0.B	KGCMTBCTGGGARWTGTAGTYY	8.95E-19	3.15E-15	1.13E-12	3519	29997	29997	29996	1.2	2012	6.71	1507	5.02
103	motif_db/MOUSE/HOCOMOCOv11_core_MOUSE_mono_meme_format.meme	NDF2_MOUSE.H11MO.0.A	RRCAGATGGY	1.68E-19	3.72E-15	1.33E-12	22131	29997	29997	29996	1.14	10871	36.24	9827	32.76
104	motif_db/MOUSE/HOCOMOCOv11_core_MOUSE_mono_meme_format.meme	ZFP42_MOUSE.H11MO.0.A	GGCMGCCATTTT	1.36E-18	2.06E-14	7.38E-12	15123	29997	29997	29996	1.03	7910	26.37	6986	23.29
105	motif_db/MOUSE/HOCOMOCOv11_core_MOUSE_mono_meme_format.meme	SRF_MOUSE.H11MO.0.A	TTBCCWTATWTGGCHAY	1.97E-18	2.14E-14	7.66E-12	10881	29997	29997	29996	4.11	2149	7.16	1632	5.44
106	motif_db/MOUSE/HOCOMOCOv11_core_MOUSE_mono_meme_format.meme	NFIB_MOUSE.H11MO.0.C	CYTGGCWSV	1.04E-18	3.06E-14	1.09E-11	29349	29997	29997	29996	1.01	15182	50.61	14109	47.04
107	motif_db/MOUSE/HOCOMOCOv11_core_MOUSE_mono_meme_format.meme	E2F5_MOUSE.H11MO.0.B	SGCGCSAAAH	3.75E-17	3.11E-14	1.11E-11	829	29997	29997	29996	1.19	491	1.64	264	0.88
108	motif_db/MOUSE/HOCOMOCOv11_core_MOUSE_mono_meme_format.meme	GFI1_MOUSE.H11MO.0.C	GCWSTGATTT	2.90E-18	5.33E-14	1.91E-11	18402	29997	29997	29996	1.88	5326	17.76	4541	15.14
109	motif_db/MOUSE/HOCOMOCOv11_core_MOUSE_mono_meme_format.meme	PITX1_MOUSE.H11MO.0.C	RGGGATTARV	3.66E-18	6.77E-14	2.42E-11	18496	29997	29997	29996	1.16	8476	28.26	7542	25.14
110	motif_db/MOUSE/HOCOMOCOv11_core_MOUSE_mono_meme_format.meme	COT1_MOUSE.H11MO.0.B	CAAAGGTCA	3.62E-18	8.59E-14	3.07E-11	23733	29997	29997	29996	1.35	9662	32.21	8689	28.97
111	motif_db/MOUSE/HOCOMOCOv11_core_MOUSE_mono_meme_format.meme	COT2_MOUSE.H11MO.0.A	BMARAGGTCARRR	3.51E-18	9.29E-14	3.33E-11	26489	29997	29997	29996	1.01	13757	45.86	12708	42.37
112	motif_db/MOUSE/HOCOMOCOv11_core_MOUSE_mono_meme_format.meme	STAT3_MOUSE.H11MO.0.A	SAYTTCCHRGMA	6.40E-18	1.57E-13	5.61E-11	24476	29997	29997	29996	1.02	12607	42.03	11579	38.6
113	motif_db/MOUSE/HOCOMOCOv11_core_MOUSE_mono_meme_format.meme	NFIC_MOUSE.H11MO.0.A	TYYTGGCWS	8.17E-18	2.88E-13	1.03E-10	35284	29997	29997	29996	1.06	17740	59.14	16707	55.7
114	motif_db/MOUSE/HOCOMOCOv11_core_MOUSE_mono_meme_format.meme	AP2C_MOUSE.H11MO.0.A	YRSCCYCAGGSYN	2.98E-17	4.31E-13	1.54E-10	14498	29997	29997	29996	1.02	7657	25.53	6780	22.6
115	motif_db/MOUSE/HOCOMOCOv11_core_MOUSE_mono_meme_format.meme	TGIF1_MOUSE.H11MO.0.A	TGACAGCTG	3.96E-17	7.27E-13	2.60E-10	18332	29997	29997	29996	1.16	8694	28.98	7782	25.94
116	motif_db/MOUSE/HOCOMOCOv11_core_MOUSE_mono_meme_format.meme	BACH2_MOUSE.H11MO.0.A	TGCTGAGTCAY	6.81E-17	8.76E-13	3.14E-10	12858	29997	29997	29996	1.01	6845	22.82	6013	20.05
117	motif_db/MOUSE/HOCOMOCOv11_core_MOUSE_mono_meme_format.meme	KLF8_MOUSE.H11MO.0.C	CAGGGKGTG	1.60E-16	1.77E-12	6.35E-10	11101	29997	29997	29996	1.22	5368	17.9	4622	15.41
118	motif_db/MOUSE/HOCOMOCOv11_core_MOUSE_mono_meme_format.meme	ZIC3_MOUSE.H11MO.0.A	GGCYHCCTGCTGWGH	1.59E-16	2.31E-12	8.28E-10	14519	29997	29997	29996	1.04	7645	25.49	6789	22.63
119	motif_db/MOUSE/HOCOMOCOv11_core_MOUSE_mono_meme_format.meme	ERR3_MOUSE.H11MO.0.C	YCAAGGTCAC	2.90E-16	6.00E-12	2.15E-09	20669	29997	29997	29996	1.02	10748	35.83	9806	32.69
120	motif_db/MOUSE/HOCOMOCOv11_core_MOUSE_mono_meme_format.meme	ZN335_MOUSE.H11MO.0.A	RGCTGYCYNBVSCKMTGCCTGW	5.46E-16	6.58E-12	2.36E-09	12066	29997	29997	29996	1.11	6427	21.43	5639	18.8
121	motif_db/MOUSE/HOCOMOCOv11_core_MOUSE_mono_meme_format.meme	TFEB_MOUSE.H11MO.0.C	RGTCACGTG	7.13E-15	8.05E-12	2.88E-09	1129	29997	29997	29996	1.52	658	2.19	409	1.36
122	motif_db/MOUSE/HOCOMOCOv11_core_MOUSE_mono_meme_format.meme	PAX5_MOUSE.H11MO.0.A	VDRVKCAGYSRAGCGTGAC	1.16E-15	1.25E-11	4.47E-09	10782	29997	29997	29996	1.04	5763	19.21	5017	16.73
123	motif_db/MOUSE/HOCOMOCOv11_core_MOUSE_mono_meme_format.meme	HXA1_MOUSE.H11MO.0.C	TKGATGGATG	1.36E-15	1.44E-11	5.17E-09	10633	29997	29997	29996	5.13	2541	8.47	2027	6.76
124	motif_db/MOUSE/HOCOMOCOv11_core_MOUSE_mono_meme_format.meme	HAND1_MOUSE.H11MO.0.C	RGSYCTGGYYWNTSTCA	2.36E-15	6.11E-11	2.19E-08	25863	29997	29997	29996	1.19	12153	40.51	11216	37.39
125	motif_db/MOUSE/HOCOMOCOv11_core_MOUSE_mono_meme_format.meme	MAFK_MOUSE.H11MO.0.A	DWWWYTGCTGAGTCAKCWHW	1.43E-14	7.81E-11	2.80E-08	5476	29997	29997	29996	1.58	2556	8.52	2059	6.86
126	motif_db/MOUSE/HOCOMOCOv11_core_MOUSE_mono_meme_format.meme	NRF1_MOUSE.H11MO.0.A	CWSTGCGCATGCGCVRS	5.91E-14	9.75E-11	3.49E-08	1650	29997	29997	29996	1.07	971	3.24	674	2.25
127	motif_db/MOUSE/HOCOMOCOv11_core_MOUSE_mono_meme_format.meme	RORG_MOUSE.H11MO.0.B	RRAASTRGGTCA	1.46E-14	2.56E-10	9.17E-08	17563	29997	29997	29996	1.01	9191	30.64	8343	27.81
128	motif_db/MOUSE/HOCOMOCOv11_core_MOUSE_mono_meme_format.meme	CEBPE_MOUSE.H11MO.0.A	TTKCGHAATMTB	1.80E-13	1.65E-09	5.89E-07	9132	29997	29997	29996	2.15	1387	4.62	1036	3.45
129	motif_db/MOUSE/HOCOMOCOv11_core_MOUSE_mono_meme_format.meme	ERR1_MOUSE.H11MO.0.A	WGBTCAAGGTCA	2.44E-13	2.19E-09	7.83E-07	8986	29997	29997	29996	1.09	4587	15.29	3967	13.23
130	motif_db/MOUSE/HOCOMOCOv11_core_MOUSE_mono_meme_format.meme	RUNX3_MOUSE.H11MO.0.A	KKCTGTGGTTWS	1.74E-13	3.70E-09	1.32E-06	21310	29997	29997	29996	1.36	9189	30.63	8377	27.93
131	motif_db/MOUSE/HOCOMOCOv11_core_MOUSE_mono_meme_format.meme	TFE3_MOUSE.H11MO.0.A	RGTCACGTGA	6.43E-13	4.11E-09	1.47E-06	6396	29997	29997	29996	1.04	3394	11.31	2862	9.54
132	motif_db/MOUSE/HOCOMOCOv11_core_MOUSE_mono_meme_format.meme	ATF3_MOUSE.H11MO.0.A	VTGAGTCAB	2.53E-13	5.32E-09	1.91E-06	21068	29997	29997	29996	1.02	10751	35.84	9909	33.03
133	motif_db/MOUSE/HOCOMOCOv11_core_MOUSE_mono_meme_format.meme	PEBB_MOUSE.H11MO.0.C	TYTGTGGTYWB	2.24E-13	5.40E-09	1.93E-06	24087	29997	29997	29996	1.07	11895	39.65	11032	36.78
134	motif_db/MOUSE/HOCOMOCOv11_core_MOUSE_mono_meme_format.meme	MAFG_MOUSE.H11MO.0.A	RWWWNTGCTGASTCAGCA	3.34E-12	1.00E-08	3.59E-06	3010	29997	29997	29996	9.25	530	1.77	330	1.1
135	motif_db/MOUSE/HOCOMOCOv11_core_MOUSE_mono_meme_format.meme	NKX21_MOUSE.H11MO.0.A	TBTTGAGTGS	1.19E-12	2.84E-08	1.02E-05	23897	29997	29997	29996	1.15	11123	37.08	10299	34.33
136	motif_db/MOUSE/HOCOMOCOv11_core_MOUSE_mono_meme_format.meme	USF2_MOUSE.H11MO.0.A	GGGTCACGTGRBSVSSSSB	1.15E-11	3.85E-08	1.38E-05	3333	29997	29997	29996	1.14	1759	5.86	1393	4.64
137	motif_db/MOUSE/HOCOMOCOv11_core_MOUSE_mono_meme_format.meme	NR1D1_MOUSE.H11MO.0.A	RRRNMASTGGGTCAGDRDR	1.35E-12	4.81E-08	1.72E-05	35578	29997	29997	29996	1.03	18200	60.67	17357	57.86
138	motif_db/MOUSE/HOCOMOCOv11_core_MOUSE_mono_meme_format.meme	JUN_MOUSE.H11MO.0.A	DVTGAGTCAY	4.03E-12	4.93E-08	1.77E-05	12232	29997	29997	29996	1.03	6336	21.12	5665	18.89
139	motif_db/MOUSE/HOCOMOCOv11_core_MOUSE_mono_meme_format.meme	RORA_MOUSE.H11MO.0.C	AWSTRGGTCARRG	2.48E-12	7.64E-08	2.73E-05	30816	29997	29997	29996	1.01	15830	52.77	14983	49.95
140	motif_db/MOUSE/HOCOMOCOv11_core_MOUSE_mono_meme_format.meme	KLF3_MOUSE.H11MO.0.A	GGRGVDGGGCGGGGCYGGG	5.44E-12	1.01E-07	3.61E-05	18524	29997	29997	29996	1.06	9645	32.15	8875	29.59
141	motif_db/MOUSE/HOCOMOCOv11_core_MOUSE_mono_meme_format.meme	MTF1_MOUSE.H11MO.0.C	MGKGCCGTGTGCAAARS	8.40E-11	1.51E-07	5.40E-05	1794	29997	29997	29996	2.35	591	1.97	392	1.31
142	motif_db/MOUSE/HOCOMOCOv11_core_MOUSE_mono_meme_format.meme	AP2A_MOUSE.H11MO.0.A	VTRSCCTGRGGC	1.44E-11	1.60E-07	5.72E-05	11085	29997	29997	29996	1.03	5803	19.35	5172	17.24
143	motif_db/MOUSE/HOCOMOCOv11_core_MOUSE_mono_meme_format.meme	KAISO_MOUSE.H11MO.0.B	SARRYCTCGCGAGAV	1.36E-10	1.68E-07	6.00E-05	1232	29997	29997	29996	1.32	537	1.79	350	1.17
144	motif_db/MOUSE/HOCOMOCOv11_core_MOUSE_mono_meme_format.meme	PKNX1_MOUSE.H11MO.0.A	TGABTGRCAGS	1.29E-11	2.15E-07	7.69E-05	16636	29997	29997	29996	1.12	7970	26.57	7258	24.2
145	motif_db/MOUSE/HOCOMOCOv11_core_MOUSE_mono_meme_format.meme	NFYB_MOUSE.H11MO.0.A	YRRCCAATSAGMR	4.67E-11	3.47E-07	1.24E-04	7435	29997	29997	29996	217	77	0.26	16	0.05
146	motif_db/MOUSE/HOCOMOCOv11_core_MOUSE_mono_meme_format.meme	ZIC2_MOUSE.H11MO.0.C	DGCYHCCTGCTGWGH	4.38E-11	5.58E-07	2.00E-04	12746	29997	29997	29996	1.04	6643	22.15	5994	19.98
147	motif_db/MOUSE/HOCOMOCOv11_core_MOUSE_mono_meme_format.meme	E2F1_MOUSE.H11MO.0.A	GRGGGCGGGRMV	7.38E-11	1.14E-06	4.07E-04	15421	29997	29997	29996	16.8	703	2.34	484	1.61
148	motif_db/MOUSE/HOCOMOCOv11_core_MOUSE_mono_meme_format.meme	GRHL2_MOUSE.H11MO.0.A	AACCDGTYTKDC	1.17E-10	1.71E-06	6.14E-04	14603	29997	29997	29996	1.07	7248	24.16	6593	21.98
149	motif_db/MOUSE/HOCOMOCOv11_core_MOUSE_mono_meme_format.meme	KLF1_MOUSE.H11MO.0.A	DGGGYGKGGCYGGG	1.21E-10	2.16E-06	7.74E-04	17866	29997	29997	29996	1.06	9181	30.61	8473	28.25
150	motif_db/MOUSE/HOCOMOCOv11_core_MOUSE_mono_meme_format.meme	RUNX2_MOUSE.H11MO.0.A	BYCTGTGGTTWB	1.26E-10	2.96E-06	1.06E-03	23565	29997	29997	29996	1.01	12153	40.51	11395	37.99
151	motif_db/MOUSE/HOCOMOCOv11_core_MOUSE_mono_meme_format.meme	PBX1_MOUSE.H11MO.0.A	TGAKTGACAGS	4.48E-10	5.74E-06	2.05E-03	12815	29997	29997	29996	1.46	4983	16.61	4436	14.79
152	motif_db/MOUSE/HOCOMOCOv11_core_MOUSE_mono_meme_format.meme	PRD14_MOUSE.H11MO.0.A	RRDGTTAGAGMCCYKG	4.28E-10	6.92E-06	2.48E-03	16172	29997	29997	29996	1.09	7939	26.47	7284	24.28
153	motif_db/MOUSE/HOCOMOCOv11_core_MOUSE_mono_meme_format.meme	ZN431_MOUSE.H11MO.0.C	WSWBACCRACCTAAGACAGGCAY	3.94E-09	7.19E-06	2.57E-03	1824	29997	29997	29996	1.23	1006	3.35	766	2.55
154	motif_db/MOUSE/HOCOMOCOv11_core_MOUSE_mono_meme_format.meme	NFAC1_MOUSE.H11MO.0.A	TGGAAAAWVTGASTC	5.48E-10	8.66E-06	3.10E-03	15800	29997	29997	29996	21.5	344	1.15	202	0.67
155	motif_db/MOUSE/HOCOMOCOv11_core_MOUSE_mono_meme_format.meme	ISL1_MOUSE.H11MO.0.A	VCTAATKGV	4.98E-10	1.39E-05	4.97E-03	27827	29997	29997	29996	3.23	637	2.12	438	1.46
156	motif_db/MOUSE/HOCOMOCOv11_core_MOUSE_mono_meme_format.meme	TBP_MOUSE.H11MO.0.A	STATAAAARS	5.94E-10	1.55E-05	5.55E-03	26122	29997	29997	29996	12.5	125	0.42	46	0.15
157	motif_db/MOUSE/HOCOMOCOv11_core_MOUSE_mono_meme_format.meme	KLF5_MOUSE.H11MO.0.A	RGGGSWGGGHGGGGC	1.06E-09	2.51E-05	8.99E-03	23588	29997	29997	29996	1.05	12087	40.29	11370	37.91
158	motif_db/MOUSE/HOCOMOCOv11_core_MOUSE_mono_meme_format.meme	NR4A2_MOUSE.H11MO.0.C	AAAGGTCAS	1.40E-09	2.60E-05	9.31E-03	18645	29997	29997	29996	2.51	4573	15.24	4061	13.54
159	motif_db/MOUSE/HOCOMOCOv11_core_MOUSE_mono_meme_format.meme	USF1_MOUSE.H11MO.0.A	SRGTCACGTGRCS	1.38E-08	3.82E-05	1.37E-02	2767	29997	29997	29996	1.03	1524	5.08	1238	4.13
160	motif_db/MOUSE/HOCOMOCOv11_core_MOUSE_mono_meme_format.meme	ELK1_MOUSE.H11MO.0.B	RCCGGAAGTGV	4.59E-09	3.89E-05	1.39E-02	8472	29997	29997	29996	1.22	3731	12.44	3278	10.93
161	motif_db/MOUSE/HOCOMOCOv11_core_MOUSE_mono_meme_format.meme	E2F2_MOUSE.H11MO.0.B	GGCGCGAAAC	3.41E-08	6.34E-05	2.27E-02	1859	29997	29997	29996	1.43	731	2.44	540	1.8
162	motif_db/MOUSE/HOCOMOCOv11_core_MOUSE_mono_meme_format.meme	NF2L2_MOUSE.H11MO.0.A	RTGACTCAGCADWW	5.27E-09	9.26E-05	3.31E-02	17585	29997	29997	29996	1.21	7653	25.51	7049	23.5
163	motif_db/MOUSE/HOCOMOCOv11_core_MOUSE_mono_meme_format.meme	ZKSC1_MOUSE.H11MO.0.A	WGHRSMCCTACTRTGTGCH	1.66E-08	1.11E-04	3.98E-02	6716	29997	29997	29996	84.9	171	0.57	83	0.28
164	motif_db/MOUSE/HOCOMOCOv11_core_MOUSE_mono_meme_format.meme	PBX3_MOUSE.H11MO.0.A	YBYTGATTGRYTGR	1.32E-08	1.55E-04	5.56E-02	11753	29997	29997	29996	80.3	75	0.25	21	0.07
165	motif_db/MOUSE/HOCOMOCOv11_core_MOUSE_mono_meme_format.meme	FOSB_MOUSE.H11MO.0.A	VTGAGTCAB	9.18E-09	1.78E-04	6.38E-02	19406	29997	29997	29996	1.01	9968	33.23	9323	31.08
166	motif_db/MOUSE/HOCOMOCOv11_core_MOUSE_mono_meme_format.meme	OTX2_MOUSE.H11MO.0.A	WRARRGGATTAR	1.29E-08	1.87E-04	6.69E-02	14455	29997	29997	29996	1.56	4860	16.2	4367	14.56
167	motif_db/MOUSE/HOCOMOCOv11_core_MOUSE_mono_meme_format.meme	SP5_MOUSE.H11MO.0.C	RRGGRGGRGGRGRRGGGGGAGGRG	1.05E-08	2.92E-04	1.05E-01	27917	29997	29997	29996	1.21	14277	47.59	13591	45.31
168	motif_db/MOUSE/HOCOMOCOv11_core_MOUSE_mono_meme_format.meme	NFE2_MOUSE.H11MO.0.A	ATGACTCAGCARWW	7.53E-08	4.80E-04	1.72E-01	6380	29997	29997	29996	2.21	2234	7.45	1907	6.36
169	motif_db/MOUSE/HOCOMOCOv11_core_MOUSE_mono_meme_format.meme	NFYC_MOUSE.H11MO.0.B	BYARCCAATCAGAR	7.92E-08	5.41E-04	1.94E-01	6825	29997	29997	29996	220	71	0.24	21	0.07
170	motif_db/MOUSE/HOCOMOCOv11_core_MOUSE_mono_meme_format.meme	ETS2_MOUSE.H11MO.0.A	RDVRGGAARVRRR	1.19E-08	5.69E-04	2.04E-01	47660	29997	29997	29996	1.15	22892	76.31	22301	74.35
171	motif_db/MOUSE/HOCOMOCOv11_core_MOUSE_mono_meme_format.meme	ATF2_MOUSE.H11MO.0.A	RRTGABGTCAY	1.28E-07	1.54E-03	5.50E-01	12016	29997	29997	29996	1.65	3864	12.88	3450	11.5
172	motif_db/MOUSE/HOCOMOCOv11_core_MOUSE_mono_meme_format.meme	MAFF_MOUSE.H11MO.0.A	RAAANTGCTGASTCAGCARWWW	2.17E-07	1.54E-03	5.52E-01	7116	29997	29997	29996	94.1	118	0.39	52	0.17
173	motif_db/MOUSE/HOCOMOCOv11_core_MOUSE_mono_meme_format.meme	CTCF_MOUSE.H11MO.0.A	YGGCCASCAGRGGGCGCYVB	1.20E-06	4.48E-03	1.60E+00	3735	29997	29997	29996	1.13	1992	6.64	1713	5.71
174	motif_db/MOUSE/HOCOMOCOv11_core_MOUSE_mono_meme_format.meme	IRF9_MOUSE.H11MO.0.C	GAAAGCGAAAYT	2.81E-06	1.21E-02	4.32E+00	4318	29997	29997	29996	206	25	0.08	2	0.01
175	motif_db/MOUSE/HOCOMOCOv11_core_MOUSE_mono_meme_format.meme	E2F4_MOUSE.H11MO.0.A	RGGGGGCGGGRMNN	9.12E-07	1.31E-02	4.71E+00	14516	29997	29997	29996	1.04	7390	24.64	6891	22.97
176	motif_db/MOUSE/HOCOMOCOv11_core_MOUSE_mono_meme_format.meme	REL_MOUSE.H11MO.0.A	DRWRGGGRAATKCCA	7.05E-07	1.57E-02	5.64E+00	22506	29997	29997	29996	10.8	1822	6.07	1549	5.16
177	motif_db/MOUSE/HOCOMOCOv11_core_MOUSE_mono_meme_format.meme	NKX28_MOUSE.H11MO.0.C	TTCAAGKRC	9.93E-07	1.61E-02	5.77E+00	16344	29997	29997	29996	1.72	5797	19.33	5343	17.81
# AME (Analysis of Motif Enrichment): Version 5.5.8 compiled on Jul 18 2025 at 16:17:39
# The format of this file is described at https://meme-suite.org/meme/doc/ame-output-format.html.
# ame --verbose 1 --oc . --scoring avg --method fisher --hit-lo-fraction 0.25 --evalue-report-threshold 10.0 --control Dnmt1.top30k.bg_matched.mm10.bed.fa Dnmt1.top30k.3col.bed.fa motif_db/MOUSE/HOCOMOCOv11_core_MOUSE_mono_meme_format.meme
