## Supplemental Tables for "Shared molecular consequences of epigenetic machinery disruption in murine neuronal progenitors": Supplementary Table 8. Transcription factor motif enrichment of promoters of shared DEGs between Dnmt1- and Kmt2a-KO.csv

rank	motif_DB	motif_ID	motif_alt_ID	consensus	p-value	adj_p-value	E-value	tests	FASTA_max	pos	neg	PWM_min	TP	%TP	FP	%FP
1	motif_db/MOUSE/HOCOMOCOv11_core_MOUSE_mono_meme_format.meme	SP2_MOUSE.H11MO.0.B		GGSSVGGGGGCGGGGCCDGSGS	4.04E-89	6.29E-85	2.25E-82	15583	1528	1528	19675	1.05	1417	92.74	14119	71.76
2	motif_db/MOUSE/HOCOMOCOv11_core_MOUSE_mono_meme_format.meme	E2F4_MOUSE.H11MO.0.A		RGGGGGCGGGRMNN	1.23E-79	1.61E-75	5.78E-73	13098	1528	1528	19675	1.01	1268	82.98	11781	59.88
3	motif_db/MOUSE/HOCOMOCOv11_core_MOUSE_mono_meme_format.meme	E2F1_MOUSE.H11MO.0.A		GRGGGCGGGRMV	6.46E-78	8.50E-74	3.04E-71	13156	1528	1528	19675	1.11	1244	81.41	11460	58.25
4	motif_db/MOUSE/HOCOMOCOv11_core_MOUSE_mono_meme_format.meme	SP3_MOUSE.H11MO.0.B		SGVVGGGGGCGGGGCBRGSS	7.97E-68	1.38E-63	4.94E-61	17313	1528	1528	19675	1.1	1460	95.55	15698	79.79
5	motif_db/MOUSE/HOCOMOCOv11_core_MOUSE_mono_meme_format.meme	E2F3_MOUSE.H11MO.0.A		GGGCGGGARS	2.45E-64	2.48E-60	8.89E-58	10112	1528	1528	19675	1.16	993	64.99	8389	42.64
6	motif_db/MOUSE/HOCOMOCOv11_core_MOUSE_mono_meme_format.meme	KLF3_MOUSE.H11MO.0.A		GGRGVDGGGCGGGGCYGGG	7.00E-64	1.12E-59	4.02E-57	16046	1528	1528	19675	1.23	1379	90.25	14208	72.21
7	motif_db/MOUSE/HOCOMOCOv11_core_MOUSE_mono_meme_format.meme	MECP2_MOUSE.H11MO.0.C		SCCGGRR	5.28E-62	4.88E-58	1.75E-55	9239	1528	1528	19675	1	976	63.87	8252	41.94
8	motif_db/MOUSE/HOCOMOCOv11_core_MOUSE_mono_meme_format.meme	AP2B_MOUSE.H11MO.0.B		GCCYGVGGGS	3.27E-59	3.89E-55	1.39E-52	11910	1528	1528	19675	1.09	1116	73.04	10236	52.03
9	motif_db/MOUSE/HOCOMOCOv11_core_MOUSE_mono_meme_format.meme	E2F6_MOUSE.H11MO.0.A		NKGGCGGGARRG	6.42E-59	9.16E-55	3.28E-52	14259	1528	1528	19675	1.06	1277	83.57	12653	64.31
10	motif_db/MOUSE/HOCOMOCOv11_core_MOUSE_mono_meme_format.meme	SP4_MOUSE.H11MO.0.B		SRGVARGRGGCGGRGCHDRR	3.30E-48	5.90E-44	2.11E-41	17887	1528	1528	19675	1.97	1369	89.59	14607	74.24
11	motif_db/MOUSE/HOCOMOCOv11_core_MOUSE_mono_meme_format.meme	E2F7_MOUSE.H11MO.0.C		GDGGCGGGAARDR	3.75E-47	6.47E-43	2.32E-40	17253	1528	1528	19675	1.94	1178	77.09	11610	59.01
12	motif_db/MOUSE/HOCOMOCOv11_core_MOUSE_mono_meme_format.meme	SP1_MOUSE.H11MO.0.A		GGVGGGGGVGGGGGMGGGGCSGGG	1.26E-46	2.06E-42	7.36E-40	16364	1528	1528	19675	1.81	1336	87.43	14102	71.67
13	motif_db/MOUSE/HOCOMOCOv11_core_MOUSE_mono_meme_format.meme	KLF1_MOUSE.H11MO.0.A		DGGGYGKGGCYGGG	7.38E-46	1.09E-41	3.92E-39	14820	1528	1528	19675	1.31	1252	81.94	12780	64.96
14	motif_db/MOUSE/HOCOMOCOv11_core_MOUSE_mono_meme_format.meme	KLF6_MOUSE.H11MO.0.B		GSRRGGGHGGGGMHGGGRV	2.02E-44	3.67E-40	1.31E-37	18190	1528	1528	19675	1.27	1442	94.37	16118	81.92
15	motif_db/MOUSE/HOCOMOCOv11_core_MOUSE_mono_meme_format.meme	MBD2_MOUSE.H11MO.0.B		SSGKCCGGMGR	2.77E-43	1.89E-39	6.75E-37	6801	1528	1528	19675	1.03	733	47.97	5986	30.42
16	motif_db/MOUSE/HOCOMOCOv11_core_MOUSE_mono_meme_format.meme	ZBT17_MOUSE.H11MO.0.A		GGSGGHGGGGGAGGGGMGG	6.67E-43	1.14E-38	4.07E-36	17036	1528	1528	19675	1.67	1353	88.55	14543	73.92
17	motif_db/MOUSE/HOCOMOCOv11_core_MOUSE_mono_meme_format.meme	ZFX_MOUSE.H11MO.0.B		GSCBVGGCCTGSSSSSCBS	3.22E-41	3.29E-37	1.18E-34	10208	1528	1528	19675	1.09	968	63.35	8972	45.6
18	motif_db/MOUSE/HOCOMOCOv11_core_MOUSE_mono_meme_format.meme	FEV_MOUSE.H11MO.0.B		GCVGGAAGYG	3.66E-39	6.66E-35	2.38E-32	18222	1528	1528	19675	1.32	1233	80.69	12783	64.97
19	motif_db/MOUSE/HOCOMOCOv11_core_MOUSE_mono_meme_format.meme	KLF5_MOUSE.H11MO.0.A		RGGGSWGGGHGGGGC	2.86E-38	4.80E-34	1.72E-31	16806	1528	1528	19675	1.41	1334	87.3	14421	73.3
20	motif_db/MOUSE/HOCOMOCOv11_core_MOUSE_mono_meme_format.meme	ZIC1_MOUSE.H11MO.0.B		KGGGWGGTS	3.24E-34	5.16E-30	1.85E-27	15938	1528	1528	19675	1.03	1321	86.45	14391	73.14
21	motif_db/MOUSE/HOCOMOCOv11_core_MOUSE_mono_meme_format.meme	KLF15_MOUSE.H11MO.0.A		RGGGMGGRGVDGGGGGRGG	1.07E-32	1.87E-28	6.69E-26	17373	1528	1528	19675	1.84	1345	88.02	14855	75.5
22	motif_db/MOUSE/HOCOMOCOv11_core_MOUSE_mono_meme_format.meme	EGR1_MOUSE.H11MO.0.A		GKGCGKGGGCGGGG	2.03E-29	2.47E-25	8.86E-23	12164	1528	1528	19675	1.03	1079	70.62	11044	56.13
23	motif_db/MOUSE/HOCOMOCOv11_core_MOUSE_mono_meme_format.meme	EGR2_MOUSE.H11MO.0.A		KGHGTGGGHGGGGG	4.45E-28	7.41E-24	2.65E-21	16650	1528	1528	19675	1.01	1358	88.87	15290	77.71
24	motif_db/MOUSE/HOCOMOCOv11_core_MOUSE_mono_meme_format.meme	E2F5_MOUSE.H11MO.0.B		SGCGCSAAAH	2.03E-26	2.74E-23	9.81E-21	1350	1528	1528	19675	1.01	206	13.48	1134	5.76
25	motif_db/MOUSE/HOCOMOCOv11_core_MOUSE_mono_meme_format.meme	WT1_MOUSE.H11MO.0.B		RGGVGGGGGAGGRGGVGGRG	1.90E-26	3.29E-22	1.18E-19	17287	1528	1528	19675	1.06	1385	90.64	15823	80.42
26	motif_db/MOUSE/HOCOMOCOv11_core_MOUSE_mono_meme_format.meme	KLF4_MOUSE.H11MO.0.A		KRRRVWGGGTGKGGC	6.49E-25	1.14E-20	4.07E-18	17524	1528	1528	19675	1.01	1398	91.49	16120	81.93
27	motif_db/MOUSE/HOCOMOCOv11_core_MOUSE_mono_meme_format.meme	SALL4_MOUSE.H11MO.0.A		GSDGGGWGGG	3.81E-24	7.15E-20	2.56E-17	18789	1528	1528	19675	1.03	1457	95.35	17225	87.55
28	motif_db/MOUSE/HOCOMOCOv11_core_MOUSE_mono_meme_format.meme	SRBP2_MOUSE.H11MO.0.B		VSGTGGGGWGABG	1.30E-23	2.13E-19	7.62E-17	16418	1528	1528	19675	1.03	1320	86.39	14905	75.76
29	motif_db/MOUSE/HOCOMOCOv11_core_MOUSE_mono_meme_format.meme	AP2A_MOUSE.H11MO.0.A		VTRSCCTGRGGC	4.90E-22	4.91E-18	1.76E-15	10025	1528	1528	19675	1.02	896	58.64	9032	45.91
30	motif_db/MOUSE/HOCOMOCOv11_core_MOUSE_mono_meme_format.meme	E2F2_MOUSE.H11MO.0.B		GGCGCGAAAC	5.20E-21	1.15E-17	4.13E-15	2220	1528	1528	19675	1.01	274	17.93	1916	9.74
31	motif_db/MOUSE/HOCOMOCOv11_core_MOUSE_mono_meme_format.meme	MYC_MOUSE.H11MO.0.A		MGCCACGTGSBC	3.75E-21	2.29E-17	8.18E-15	6090	1528	1528	19675	1	603	39.46	5481	27.86
32	motif_db/MOUSE/HOCOMOCOv11_core_MOUSE_mono_meme_format.meme	ZBT7A_MOUSE.H11MO.0.B		VRGGGKCKY	4.83E-21	5.56E-17	1.99E-14	11503	1528	1528	19675	1.06	970	63.48	10062	51.14
33	motif_db/MOUSE/HOCOMOCOv11_core_MOUSE_mono_meme_format.meme	MAZ_MOUSE.H11MO.0.A		GGGGGAGGGGGDGRGRRRGRRG	5.27E-21	1.03E-16	3.69E-14	19562	1528	1528	19675	1.18	1483	97.05	17877	90.86
34	motif_db/MOUSE/HOCOMOCOv11_core_MOUSE_mono_meme_format.meme	SP5_MOUSE.H11MO.0.C		RRGGRGGRGGRGRRGGGGGAGGRG	1.12E-19	2.10E-15	7.50E-13	18754	1528	1528	19675	1.2	1439	94.18	17096	86.89
35	motif_db/MOUSE/HOCOMOCOv11_core_MOUSE_mono_meme_format.meme	NRF1_MOUSE.H11MO.0.A		CWSTGCGCATGCGCVRS	4.75E-19	2.14E-15	7.65E-13	4496	1528	1528	19675	1.09	459	30.04	3949	20.07
36	motif_db/MOUSE/HOCOMOCOv11_core_MOUSE_mono_meme_format.meme	ZN281_MOUSE.H11MO.0.A		GGGGTGGGGGAGGGG	2.62E-19	3.00E-15	1.07E-12	11452	1528	1528	19675	1.9	926	60.6	9597	48.78
37	motif_db/MOUSE/HOCOMOCOv11_core_MOUSE_mono_meme_format.meme	TAF1_MOUSE.H11MO.0.A		VAARAWGGCGGMGG	3.03E-19	5.07E-15	1.81E-12	16727	1528	1528	19675	1.03	1323	86.58	15199	77.25
38	motif_db/MOUSE/HOCOMOCOv11_core_MOUSE_mono_meme_format.meme	NR1H4_MOUSE.H11MO.0.A		RRGGKCAVTGRCCBSGVGG	1.25E-17	1.04E-13	3.71E-11	8258	1528	1528	19675	1.01	751	49.15	7483	38.03
39	motif_db/MOUSE/HOCOMOCOv11_core_MOUSE_mono_meme_format.meme	AP2C_MOUSE.H11MO.0.A		YRSCCYCAGGSYN	9.47E-18	1.12E-13	3.99E-11	11774	1528	1528	19675	1.05	991	64.86	10562	53.68
40	motif_db/MOUSE/HOCOMOCOv11_core_MOUSE_mono_meme_format.meme	MAX_MOUSE.H11MO.0.A		SVSCACGTGGC	2.85E-17	1.36E-13	4.88E-11	4785	1528	1528	19675	1.06	460	30.1	4055	20.61
41	motif_db/MOUSE/HOCOMOCOv11_core_MOUSE_mono_meme_format.meme	STF1_MOUSE.H11MO.0.B		SYYCAAGGYCA	4.99E-16	6.78E-12	2.43E-09	13598	1528	1528	19675	1.06	1092	71.47	12055	61.27
42	motif_db/MOUSE/HOCOMOCOv11_core_MOUSE_mono_meme_format.meme	RFX6_MOUSE.H11MO.0.C		SKGTTGCYNDG	1.16E-15	1.89E-11	6.77E-09	16272	1528	1528	19675	1.03	1267	82.92	14576	74.08
43	motif_db/MOUSE/HOCOMOCOv11_core_MOUSE_mono_meme_format.meme	NFYB_MOUSE.H11MO.0.A		YRRCCAATSAGMR	8.45E-15	4.72E-11	1.69E-08	5585	1528	1528	19675	1.31	483	31.61	4462	22.68
44	motif_db/MOUSE/HOCOMOCOv11_core_MOUSE_mono_meme_format.meme	KAISO_MOUSE.H11MO.0.B		SARRYCTCGCGAGAV	5.02E-14	9.36E-11	3.35E-08	1866	1528	1528	19675	1.01	220	14.4	1644	8.36
45	motif_db/MOUSE/HOCOMOCOv11_core_MOUSE_mono_meme_format.meme	RXRA_MOUSE.H11MO.0.A		RRGRKSRDRAGKTCAAGGYCA	7.47E-14	8.69E-10	3.11E-07	11633	1528	1528	19675	4.98	589	38.55	5771	29.33
46	motif_db/MOUSE/HOCOMOCOv11_core_MOUSE_mono_meme_format.meme	MYCN_MOUSE.H11MO.0.A		SCACGTGG	2.32E-13	9.89E-10	3.54E-07	4267	1528	1528	19675	1.39	291	19.04	2410	12.25
47	motif_db/MOUSE/HOCOMOCOv11_core_MOUSE_mono_meme_format.meme	MXI1_MOUSE.H11MO.0.A		VCACGTGGSNGSBGS	2.24E-13	1.69E-09	6.05E-07	7542	1528	1528	19675	1.01	673	44.04	6825	34.69
48	motif_db/MOUSE/HOCOMOCOv11_core_MOUSE_mono_meme_format.meme	NFYC_MOUSE.H11MO.0.B		BYARCCAATCAGAR	4.63E-12	2.61E-08	9.35E-06	5641	1528	1528	19675	2.01	404	26.44	3733	18.97
49	motif_db/MOUSE/HOCOMOCOv11_core_MOUSE_mono_meme_format.meme	ZFP57_MOUSE.H11MO.0.B		CTGCGGCARR	7.50E-12	2.88E-08	1.03E-05	3844	1528	1528	19675	1.01	378	24.74	3452	17.55
50	motif_db/MOUSE/HOCOMOCOv11_core_MOUSE_mono_meme_format.meme	NFYA_MOUSE.H11MO.0.A		BYRRCCAATCAGAR	1.93E-11	1.17E-07	4.18E-05	6049	1528	1528	19675	1.54	462	30.24	4444	22.59
51	motif_db/MOUSE/HOCOMOCOv11_core_MOUSE_mono_meme_format.meme	FLI1_MOUSE.H11MO.0.A		GGVRCCGGAAGYGS	4.80E-11	5.51E-07	1.97E-04	11483	1528	1528	19675	1.01	946	61.91	10498	53.36
52	motif_db/MOUSE/HOCOMOCOv11_core_MOUSE_mono_meme_format.meme	RXRG_MOUSE.H11MO.0.B		GRGGRTCARRAGKTCAAGGTCA	1.40E-10	1.14E-06	4.10E-04	8181	1528	1528	19675	2.2	551	36.06	5565	28.28
53	motif_db/MOUSE/HOCOMOCOv11_core_MOUSE_mono_meme_format.meme	ELK4_MOUSE.H11MO.0.B		SRRCCGGAAGYRG	1.10E-10	1.49E-06	5.32E-04	13507	1528	1528	19675	1.02	1073	70.22	12229	62.16
54	motif_db/MOUSE/HOCOMOCOv11_core_MOUSE_mono_meme_format.meme	ERR2_MOUSE.H11MO.0.A		RAGTTCAAGGTCAYMYW	2.31E-10	2.16E-06	7.72E-04	9343	1528	1528	19675	1.97	636	41.62	6617	33.63
55	motif_db/MOUSE/HOCOMOCOv11_core_MOUSE_mono_meme_format.meme	HTF4_MOUSE.H11MO.0.A		RGCAGGTGKG	1.79E-10	3.04E-06	1.09E-03	16996	1528	1528	19675	1.53	1044	68.32	11856	60.26
56	motif_db/MOUSE/HOCOMOCOv11_core_MOUSE_mono_meme_format.meme	CTCFL_MOUSE.H11MO.0.A		GCCRSCAGGGGGCGCYVB	7.18E-10	3.60E-06	1.29E-03	5015	1528	1528	19675	1.45	395	25.85	3782	19.22
57	motif_db/MOUSE/HOCOMOCOv11_core_MOUSE_mono_meme_format.meme	ARNT_MOUSE.H11MO.0.B		BYRCGTGC	4.62E-09	1.14E-05	4.09E-03	2472	1528	1528	19675	1.03	236	15.45	2054	10.44
58	motif_db/MOUSE/HOCOMOCOv11_core_MOUSE_mono_meme_format.meme	PRDM5_MOUSE.H11MO.0.A		VMTGGAGADCMRGGW	8.14E-10	1.30E-05	4.67E-03	16019	1528	1528	19675	1.07	1221	79.91	14360	72.99
59	motif_db/MOUSE/HOCOMOCOv11_core_MOUSE_mono_meme_format.meme	ESR2_MOUSE.H11MO.0.A		RGGTCASCSTGMCCY	1.15E-08	1.07E-04	3.84E-02	9335	1528	1528	19675	1.16	688	45.03	7421	37.72
60	motif_db/MOUSE/HOCOMOCOv11_core_MOUSE_mono_meme_format.meme	FOXI1_MOUSE.H11MO.0.B		YTBTGATTGGYY	6.06E-08	2.21E-04	7.93E-02	3652	1528	1528	19675	8.48	166	10.86	1371	6.97
61	motif_db/MOUSE/HOCOMOCOv11_core_MOUSE_mono_meme_format.meme	PAX5_MOUSE.H11MO.0.A		VDRVKCAGYSRAGCGTGAC	4.14E-08	2.22E-04	7.97E-02	5371	1528	1528	19675	1.01	475	31.09	4868	24.74
62	motif_db/MOUSE/HOCOMOCOv11_core_MOUSE_mono_meme_format.meme	RFX1_MOUSE.H11MO.0.A		SSSSCBGTTGCCAKGGVRACSS	6.07E-08	2.85E-04	1.02E-01	4689	1528	1528	19675	1.03	421	27.55	4241	21.56
63	motif_db/MOUSE/HOCOMOCOv11_core_MOUSE_mono_meme_format.meme	NR5A2_MOUSE.H11MO.0.A		KBYCAAGGYCA	3.95E-08	3.94E-04	1.41E-01	9980	1528	1528	19675	8.79	277	18.13	2566	13.04
64	motif_db/MOUSE/HOCOMOCOv11_core_MOUSE_mono_meme_format.meme	ASCL1_MOUSE.H11MO.0.A		CWSCASCTGCYBCY	6.21E-08	6.50E-04	2.33E-01	10461	1528	1528	19675	3.76	506	33.12	5257	26.72
65	motif_db/MOUSE/HOCOMOCOv11_core_MOUSE_mono_meme_format.meme	NFIB_MOUSE.H11MO.0.C		CYTGGCWSV	4.77E-08	7.29E-04	2.61E-01	15290	1528	1528	19675	1.12	1127	73.76	13222	67.2
66	motif_db/MOUSE/HOCOMOCOv11_core_MOUSE_mono_meme_format.meme	AHR_MOUSE.H11MO.0.B		DTYGCGTGM	4.31E-07	7.81E-04	2.80E-01	1814	1528	1528	19675	1.01	183	11.98	1600	8.13
67	motif_db/MOUSE/HOCOMOCOv11_core_MOUSE_mono_meme_format.meme	CTCF_MOUSE.H11MO.0.A		YGGCCASCAGRGGGCGCYVB	2.10E-07	9.27E-04	3.32E-01	4407	1528	1528	19675	1.02	397	25.98	4006	20.36
68	motif_db/MOUSE/HOCOMOCOv11_core_MOUSE_mono_meme_format.meme	ZN143_MOUSE.H11MO.0.A		KGCMTKCTGGGARWTGTAGTYY	2.87E-07	1.05E-03	3.76E-01	3654	1528	1528	19675	1.62	283	18.52	2697	13.71
69	motif_db/MOUSE/HOCOMOCOv11_core_MOUSE_mono_meme_format.meme	PTF1A_MOUSE.H11MO.0.A		SCAGCTGBYBBYBYYCHC	1.06E-07	1.45E-03	5.20E-01	13717	1528	1528	19675	1.04	1064	69.63	12404	63.04
70	motif_db/MOUSE/HOCOMOCOv11_core_MOUSE_mono_meme_format.meme	SRBP1_MOUSE.H11MO.0.B		GGTGGGGTGAB	2.00E-07	1.99E-03	7.14E-01	9993	1528	1528	19675	1.09	735	48.1	8144	41.39
71	motif_db/MOUSE/HOCOMOCOv11_core_MOUSE_mono_meme_format.meme	OVOL2_MOUSE.H11MO.0.C		RTAACGGD	2.42E-06	2.73E-03	9.78E-01	1130	1528	1528	19675	1.01	122	7.98	997	5.07
72	motif_db/MOUSE/HOCOMOCOv11_core_MOUSE_mono_meme_format.meme	ASCL2_MOUSE.H11MO.0.C		VCASCTGCT	2.34E-07	2.78E-03	9.95E-01	11910	1528	1528	19675	1.46	834	54.58	9416	47.86
73	motif_db/MOUSE/HOCOMOCOv11_core_MOUSE_mono_meme_format.meme	STAT1_MOUSE.H11MO.0.A		RRRAAAHWGAAASTVAARVARR	2.02E-07	4.03E-03	1.44E+00	19993	1528	1528	19675	368	296	19.37	2833	14.4
74	motif_db/MOUSE/HOCOMOCOv11_core_MOUSE_mono_meme_format.meme	RARA_MOUSE.H11MO.0.A		GGRTCARRAGTTCAAGGTCA	6.60E-07	4.12E-03	1.47E+00	6247	1528	1528	19675	1.35	484	31.68	5093	25.89
75	motif_db/MOUSE/HOCOMOCOv11_core_MOUSE_mono_meme_format.meme	BHA15_MOUSE.H11MO.0.A		SSAGCAGCTGG	7.62E-07	8.15E-03	2.92E+00	10746	1528	1528	19675	1.01	863	56.48	9851	50.07
76	motif_db/MOUSE/HOCOMOCOv11_core_MOUSE_mono_meme_format.meme	PBX3_MOUSE.H11MO.0.A		YBYTGATTGRYTGR	1.55E-06	1.07E-02	3.83E+00	6950	1528	1528	19675	2.37	324	21.2	3229	16.41
77	motif_db/MOUSE/HOCOMOCOv11_core_MOUSE_mono_meme_format.meme	HIF1A_MOUSE.H11MO.0.C		GDACGTGM	7.10E-06	1.22E-02	4.38E+00	1731	1528	1528	19675	1.01	170	11.13	1537	7.81
78	motif_db/MOUSE/HOCOMOCOv11_core_MOUSE_mono_meme_format.meme	PKNX1_MOUSE.H11MO.0.A		TGABTGRCAGS	1.62E-06	1.33E-02	4.77E+00	8292	1528	1528	19675	1.15	601	39.33	6569	33.39
79	motif_db/MOUSE/HOCOMOCOv11_core_MOUSE_mono_meme_format.meme	NKX25_MOUSE.H11MO.0.A		DSTBRAGTGS	1.71E-06	2.09E-02	7.48E+00	12315	1528	1528	19675	1.01	967	63.29	11253	57.19
80	motif_db/MOUSE/HOCOMOCOv11_core_MOUSE_mono_meme_format.meme	MYOD1_MOUSE.H11MO.0.A		VCAGCTGTYBCYSYC	2.11E-06	2.18E-02	7.82E+00	10464	1528	1528	19675	1.89	650	42.54	7193	36.56
# AME (Analysis of Motif Enrichment): Version 5.5.8 compiled on May 17 2025 at 17:03:27
# The format of this file is described at https://meme-suite.org/meme/doc/ame-output-format.html.
# ame --verbose 1 --oc . --scoring avg --method fisher --hit-lo-fraction 0.25 --evalue-report-threshold 10.0 --control Proteincoding_canonical_promoters_wosharedDEGs_mm10.bed.fa shared_significant_canonical_promoters_mm10.bed.fa motif_db/MOUSE/HOCOMOCOv11_core_MOUSE_mono_meme_format.meme
