## Supplemental Tables for "Shared molecular consequences of epigenetic machinery disruption in murine neuronal progenitors": Supplementary Table 14. Primers used during the current study.xlsx

### Sheet: Sheet1
PCR primers
Mouse WT and Cas9 detection
Wild type Forward	CTG GCT TCT GAG GAC CG
Wild type Reverse	AGCCTGCCCAGAAGACTCC
Cas9 transgenic Reverse	CTCCGTCGTGGTCCTTATAGT
Cas9 transgenic Forward	GCTAACCATGTTCATGCCTTC
sex primers
SX_F_Sex_determination	GATGATTTGAGTGGAAATGTGAGGTA
SX_R_Sex_determination	CTTATGTTTATAGGCATGCACCATGTA
Kmt2a amplicon sequencing
Kmt2a-PCR-t3-gRNA1-FWD	ACACAAGGAAGCAAAGAGGATAG
Kmt2a-PCR-t3-gRNA1-REV	CTGAGCCGCTTCTTTCTCAA
qPCR primers
Kmt2a-Exon15-16_fwd	GGCCCTGTTGAATTCTCGGA
Kmt2a-Exon15-16_rev	GGGAGCTTCGGGAAGGTATG
Kmt2a-Exon20-21_fwd	CAGGCATCGATGACAACCGA
Kmt2a-Exon20-21_rev	CAATGTACAGCAAACGGCCA
Kmt2d-qPCR-test2-exon16-REV	CACACCTCACACACGATAC
Kmt2d-qPCR-test3-exon35-FWD	CAGCTGGCGAATAGTTTCTT
Gsx1-qPCR-test2-E-1-FWD	CTGCACTCTACCAGACCTC
Gsx1-qPCR-test2-E-1-2-REV	TTCGAGCTGCTGTccaC
Ezh2_qPCR_F	AACTGAAACCTTAAACCAAGAGTG
Ezh2_qPCR_R	GGGATGACTTGTGCTGGAAA
qPCR_Zic4_fwd4	GCCCTTCCCTTGTCCTTTCC
qPCR_Zic4_rev4	TCACAGCCCTCGAACTCACA
qPCR_Kmt5a-2_Fw	CTACCCTGTGCGGAGGAGTT
qPCR_Kmt5a-2_Rev	CTTCCCGCTCTCAATCAGCTC
qPCR_actb_fwd	GGCCAACCGTGAAAAGATGA
qPCR_actb_rev	CACAGCCTGGATGGCTACGT
Tbp_Ori-qPCR_F	CTACCGTGAATCTTGGCTGTAAAC
Tbp_Ori-qPCR_R	AATCAACGCAGTTGTCCGTGGC
